# Oligogenic effects of 16p11.2 copy number variation on craniofacial development

**DOI:** 10.1101/540732

**Authors:** Yuqi Qiu, Thomas Arbogast, Sandra Martin Lorenzo, Honying Li, Shih C. Tang, Ellen Richardson, Oanh Hong, Shawn Cho, Omar Shanta, Timothy Pang, Christina Corsello, Curtis K. Deutsch, Claire Chevalier, Erica E. Davis, Lilia M. Iakoucheva, Yann Herault, Nicholas Katsanis, Karen Messer, Jonathan Sebat

## Abstract

A copy number variant (CNV) of 16p11.2, which encompasses 30 genes, is associated with developmental and psychiatric disorders, head size and body mass. The genetic mechanisms that underlie these associations are not understood. To elucidate the effects of genes on development, we exploited the quantitative effects of CNV on craniofacial structure in humans and model organisms. We show that reciprocal deletion and duplication of 16p11.2 have characteristic “mirror” effects on craniofacial features that are conserved in human, rat and mouse. By testing gene dosage effects on the shape of the mandible in zebrafish, we show that the distribution of effects for all individual genes is consistent with that of the CNV, and some combinations have non-additive effects. Our results suggest that, at minimum, one third of genes within the 16p11.2 region influence craniofacial development, and the facial gestalt of each CNV represents a product of 30 dosage effects.

**Highlights:**

- Reciprocal CNVs of 16p11.2 have mirror effects on craniofacial structure. Copy number is associated with a positive effect on nasal and mandibular regions and a negative effect on frontal regions of the face.
- Effects of CNV on craniofacial development in human are well conserved in rat and mouse models of 16p11.2 deletion and duplication.
- 7/30 genes each independently have significant effects on the shape of the mandible in zebrafish; these include *SPN, C16orf54, SEZ6L2, ASPHD1, TAOK2, INO80E* and *FAM57B*. Others (*MAPK3, MVP, KCTD13*) have detectable effects only in combination.
- Overexpression of 30 genes individually showed a distribution of effects that was skewed in the same direction as that of the full duplication, suggesting that specific facial features represent the net of all individual effects combined.
