## Supplemental Table 1 for "Oligogenic effects of 16p11.2 copy number variation on craniofacial development"

### Sheet: Table S1v3_SubjectsIncludedInDa
3dMD ID	University Cohort	VIP ID	Family	Gender	Genetic Status	Age (years)	Race(white?)	Diagnosis	BMI	OFC	OFC_z.score
3001.1	Baylor	14702.x3	14702	male	deletion	7.91667	TRUE	non-spectrum-dx	26.7615	54	1.38153
3001.2	Baylor	14702.x1	14702	female	negative	29.1667	TRUE	no-diagnosis	27.6531	58.5	2.62467
3002.1	UW	14757.x9	14757	male	duplication	3.66667	TRUE	non-spectrum-dx	15.7422	49	-0.817323
3002.1	UW	14757.x13	14757	male	duplication	10.25	TRUE	non-spectrum-dx	15.0563	50	-2.39084
3002.12	UW	14757.x8	14757	male	negative	20.25	TRUE	non-spectrum-dx	20.3704	57	0.131234
3002.12	UW	14757.x23	14757	female	duplication	6.08333	TRUE	no-diagnosis	15.879	53.5	1.78955
3002.12	UW	14757.x24	14757	female	negative	4.25	TRUE	no-diagnosis	34.088	50.5	0.393701
3002.2	UW	14757.x3	14757	female	duplication	37.3333	TRUE	no-diagnosis	23.5292	53	-0.984252
3002.2	UW	14757.x6	14757	male	negative	40	TRUE	no-diagnosis	26.9619	57	0.131234
3002.3	UW	14757.x1	14757	male	duplication	63.0833	TRUE	no-diagnosis	31.1198	56	-0.524934
3005.1	UW	14744.x5	14744	male	deletion	15.5	TRUE	pdd-nos-atypical-autism	17.1252	56	0.524934
3005.1	UW	14744.x6	14744	female	negative	12.0833	TRUE	no-diagnosis	14.7107	52.2	-0.590551
3005.2	UW	14744.x3	14744	female	negative	37.1667	TRUE	no-diagnosis	25.3444	55.6	0.721785
3005.2	UW	14744.x4	14744	male	negative	39	TRUE	no-diagnosis	29.6259	57.5	0.459318
3007.1	UW	14741.x23	14741	male	deletion	14.6667	TRUE	non-spectrum-dx	34.652	59.5	3.01837
3007.1	UW	14741.x24	14741	female	negative	19.9167	TRUE	no-diagnosis	23.1133	54.5	0
3007.2	UW	14741.x22	14741	male	deletion	48	TRUE	non-spectrum-dx	46.6468	59.5	1.77165
3014.1	Harvard	14797.x9	14797	male	negative	18.5833	TRUE	non-spectrum-dx	24.6152	57	0.524934
3014.2	Harvard	14797.x7	14797	male	negative	53.25	TRUE	non-spectrum-dx	37.7898	58.5	1.11549
3016.1	UW	14769.x14	14769	female	negative	12.5	TRUE	no-diagnosis	21.0715	55	1.24672
3016.1	UW	14769.x13	14769	male	negative	16.75	TRUE	non-spectrum-dx	32.6376	56.5	0.656168
3016.2	UW	14769.x1	14769	female	negative	33.75	TRUE	non-spectrum-dx	25.4432	54.4	-0.0656168
3018.1	Baylor	14796.x3	14796	male	deletion	12.25	TRUE	pdd-nos-atypical-autism	14.9945	54.9	0.523622
3018.1	Baylor	14796.x4	14796	male	negative	6.25	TRUE	no-diagnosis	15.8196	52.8	0.704367
3018.2	Baylor	14796.x1	14796	female	negative	40.0833	TRUE	no-diagnosis	33.5171	57.4	1.90289
3018.2	Baylor	14796.x2	14796	male	negative	40.0833	TRUE	no-diagnosis	32.6245	55.5	-0.853018
3021.1	UW	14767.x27	14767	male	duplication	14.1667	TRUE	non-spectrum-dx	21.746	58	2.03412
3021.1	UW	14767.x28	14767	female	negative	11.5	TRUE	non-spectrum-dx	26.0593	56	2.09974
3021.2	UW	14767.x21	14767	female	negative	41.4167	TRUE	no-diagnosis	26.5241	58	2.29659
3021.2	UW	14767.x22	14767	male	duplication	44.6667	TRUE	non-spectrum-dx	29.025	57	0.131234
3026.1	Harvard	14784.x16	14784	male	negative	6.25	TRUE	no-diagnosis	15.9437	54.5	1.92126
3026.2	Harvard	14784.x14	14784	male	negative	34.8333	TRUE	non-spectrum-dx	25.4913	58.8	1.31234
3028.1	UW	14719.x25	14719	female	deletion	3.83333	TRUE	non-spectrum-dx	19.8488	50	0.787402
3028.2	UW	14719.x16	14719	female	negative	32.1667	TRUE	non-spectrum-dx	29.2612	55	0.328084
3029.1	UW	14758.x3	14758	female	deletion	6.25	TRUE	pdd-nos-atypical-autism	NA	NA	NA
3030.1	UW	14752.x11	14752	male	negative	6.41667	TRUE	no-diagnosis	13.7613	49	-2.01575
3030.1	UW	14752.x12	14752	female	negative	4	TRUE	no-diagnosis	13.7952	49	-0.787402
3030.2	UW	14752.x8	14752	male	negative	35.25	TRUE	no-diagnosis	58.4321	57	0.131234
3030.3	UW	14752.x1	14752	female	negative	61.4167	TRUE	no-diagnosis	34.615	54	-0.328084
3030.3	UW	14752.x4	14752	male	negative	62.6667	TRUE	no-diagnosis	28.7654	59	1.44357
3031.1	Baylor	14773.x3	14773	male	duplication	3.25	TRUE	non-spectrum-dx	16.6787	47.7	-1.84094
3031.1	Baylor	14773.x39	14773	female	negative	12.0833	TRUE	0	NA	NA	NA
3031.2	Baylor	14773.x1	14773	female	duplication	28.3333	TRUE	no-diagnosis	20.1369	52.5	-1.31234
3031.2	Baylor	14773.x2	14773	male	negative	35.1667	TRUE	no-diagnosis	30.5998	59	1.44357
3033.1	UW	14747.x11	14747	female	negative	11.3333	TRUE	no-diagnosis	22.2472	56	2.09974
3033.2	UW	14747.x8	14747	male	negative	39.9167	TRUE	no-diagnosis	40.3473	58	0.787402
3035.1	Baylor	14777.x3	14777	male	deletion	7.83333	TRUE	non-spectrum-dx	28.5362	56	2.81317
3035.1	Baylor	14777.x4	14777	female	negative	5.66667	TRUE	no-diagnosis	17.0457	52.5	1.43164
3035.2	Baylor	14777.x1	14777	female	negative	39.25	TRUE	no-diagnosis	27.9239	56.7	1.44357
3035.2	Baylor	14777.x2	14777	male	negative	42.5833	TRUE	no-diagnosis	37.5579	59.2	1.5748
3038.1	Harvard	14762.x29	14762	male	duplication	5.83333	TRUE	non-spectrum-dx	18.242	53.3	1.42591
3040.1	Baylor	14706.x2	14706	female	deletion	6.33333	TRUE	non-spectrum-dx	17.1079	52.5	1.07373
3040.2	Baylor	14706.x1	14706	female	negative	29.6667	TRUE	no-diagnosis	27.5437	53.6	-0.590551
3042.1	Baylor	14753.x5	14753	female	deletion	13.8333	TRUE	pdd-nos-atypical-autism	35.0942	58.2	3.14961
3042.1	Baylor	14753.x6	14753	female	negative	15.3333	TRUE	no-diagnosis	24.2129	56	1.31234
3042.2	Baylor	14753.x1	14753	female	negative	49.0833	TRUE	no-diagnosis	44.1594	55	0.328084
3043.1	UW	14732.x6	14732	female	deletion	10.9167	TRUE	pdd-nos-atypical-autism	16.3383	53.5	0.71582
3044.1	Baylor	14787.x5	14787	female	duplication	8.16667	TRUE	non-spectrum-dx	20.1451	51.5	-0.214746
3044.2	Baylor	14787.x2	14787	female	negative	29.8333	TRUE	no-diagnosis	50.4273	56	0.984252
3044.2	Baylor	14787.x3	14787	male	duplication	35.1667	TRUE	non-spectrum-dx	26.9811	55	-1.1811
3050.1	Harvard	14740.x9	14740	female	duplication	13.4167	TRUE	non-spectrum-dx	20.7393	52.9	-0.328084
3050.1	Harvard	14740.x12	14740	male	negative	11.8333	TRUE	no-diagnosis	16.2389	55.5	1.08399
3050.2	Harvard	14740.x7	14740	female	negative	40.8333	TRUE	no-diagnosis	25.8797	52	-1.64042
3052.1	Harvard	14725.x51	14725	male	duplication	11.1667	TRUE	non-spectrum-dx	15.2105	50.9	-1.93438
3052.12	Harvard	14725.x45	14725	male	negative	7.25	TRUE	non-spectrum-dx	15.5694	49.6	-1.76807
3052.2	Harvard	14725.x60	14725	female	negative	29.9167	TRUE	non-spectrum-dx	29.0642	56.7	1.44357
3052.2	Harvard	14725.x55	14725	female	negative	34.5833	TRUE	non-spectrum-dx	29.8543	53.8	-0.459318
3052.22	Harvard	14725.x39	14725	male	duplication	35	TRUE	non-spectrum-dx	24.5582	53.6	-2.09974
3053.2	UW	14723.x9	14723	female	negative	39.6667	TRUE	no-diagnosis	31.9556	57	1.64042
3056.2	Baylor	14788.x1	14788	female	duplication	36.5833	TRUE	no-diagnosis	19.121	53.4	-0.721785
3059.1	UW	14746.x9	14746	female	deletion	8.83333	TRUE	non-spectrum-dx	20.0063	53.2	1.00215
3059.1	UW	14746.x8	14746	female	deletion	9.91667	TRUE	non-spectrum-dx	20.3516	52.4	0.286328
3060.1	Harvard	14703.x3	14703	female	deletion	11.0833	TRUE	pdd-nos-atypical-autism	25.5724	57.2	2.88714
3060.2	Harvard	14703.x1	14703	female	negative	35.75	TRUE	non-spectrum-dx	33.0658	57.3	1.83727
3061.1	UW	14945.x9	14945	male	duplication	6.16667	TRUE	non-spectrum-dx	16.4982	52	0.131711
3061.1	UW	14945.x11	14945	male	negative	14.6667	TRUE	non-spectrum-dx	22.3653	58.9	2.62467
3061.11	UW	14945.x16	14945	male	duplication	4.75	TRUE	non-spectrum-dx	16.7345	53	1.73228
3061.2	UW	14945.x8	14945	male	negative	37.5833	TRUE	no-diagnosis	40.5836	60.2	2.23097
3063.1	UW	14726.x12	14726	female	deletion	5.58333	TRUE	non-spectrum-dx	23.866	54	2.50537
3063.1	UW	14726.x13	14726	female	negative	10.75	TRUE	no-diagnosis	16.65	52.7	0.143164
3063.1	UW	14726.x14	14726	male	negative	8.16667	TRUE	no-diagnosis	NA	NA	NA
3063.2	UW	14726.x10	14726	female	negative	40.25	TRUE	non-spectrum-dx	25.36	55	0.328084
3063.2	UW	14726.x11	14726	male	negative	43.75	TRUE	non-spectrum-dx	31.2188	57.5	0.459318
3064.2	UW	14735.x31	14735	female	duplication	33.25	TRUE	no-diagnosis	33.9091	55.8	0.853018
3064.22	UW	14735.x28	14735	female	duplication	27.6667	TRUE	non-spectrum-dx	37.0751	53	-0.984252
3064.3	UW	14735.x16	14735	female	duplication	51.6667	TRUE	no-diagnosis	45.471	54	-0.328084
3064.4	UW	14735.x4	14735	female	negative	77.6667	TRUE	no-diagnosis	35.5042	53	-0.984252
3065.1	Harvard	14795.x20	14795	male	negative	11.5	TRUE	non-spectrum-dx	17.5074	53.4	-0.293963
3065.2	Harvard	14795.x16	14795	female	negative	41.5	TRUE	non-spectrum-dx	NA	NA	NA
3065.2	Harvard	14795.x15	14795	male	negative	44.0833	TRUE	non-spectrum-dx	32.6618	57.7	0.590551
3066.1	Baylor	14742.x6	14742	male	duplication	4.33333	TRUE	non-spectrum-dx	17.4187	52.5	1.33858
3066.1	Baylor	14742.x7	14742	male	duplication	5.5	TRUE	no-diagnosis	16.6018	51.6	0.209019
3066.2	Baylor	14742.x3	14742	female	duplication	35.3333	TRUE	no-diagnosis	23.0632	55.9	0.918635
3066.2	Baylor	14742.x5	14742	male	negative	46.5833	TRUE	no-diagnosis	26.3809	58.5	1.11549
3067.1	UW	14715.x36	14715	female	deletion	13.25	TRUE	non-spectrum-dx	30.0116	55.8	1.5748
3067.1	UW	14715.x37	14715	female	deletion	8.41667	TRUE	non-spectrum-dx	22.6073	52.8	0.71582
3067.1	UW	14715.x38	14715	female	deletion	6.66667	TRUE	non-spectrum-dx	16.1673	52	0.71582
3067.2	UW	14715.x35	14715	female	negative	32	TRUE	no-diagnosis	39.8234	55.1	0.393701
3068.2	Harvard	14899.x21	14899	female	negative	43.0833	TRUE	no-diagnosis	21.8336	54	-0.328084
3068.2	Harvard	14899.x22	14899	male	negative	42.9167	TRUE	no-diagnosis	24.7014	56.6	-0.131234
3069.1	Baylor	14765.x2	14765	male	deletion	12.6667	TRUE	non-spectrum-dx	24.7788	56	1.24541
3071.1	Baylor	14799.x2	14799	male	negative	12.75	TRUE	no-diagnosis	NA	NA	NA
3071.2	Baylor	14799.x4	14799	female	negative	44.0833	TRUE	no-diagnosis	34.8583	56	0.984252
3072.1	Baylor	14730.x7	14730	female	deletion	13.5	TRUE	non-spectrum-dx	20.5198	55.5	1.37795
3072.2	Baylor	14730.x3	14730	female	negative	39.0833	TRUE	non-spectrum-dx	32.8515	54.5	0
3074.1	Harvard	14701.x8	14701	female	negative	7.16667	TRUE	no-diagnosis	16.7794	51.8	0.214746
3074.2	Harvard	14701.x3	14701	male	negative	33.1667	TRUE	no-diagnosis	25.5383	57.3	0.328084
3076.1	UW	14872.x14	14872	male	duplication	6.08333	TRUE	non-spectrum-dx	17.7678	52	0.131711
3076.1	UW	14872.x15	14872	male	negative	14	TRUE	no-diagnosis	22.4908	59.5	3.01837
3076.2	UW	14872.x10	14872	female	negative	31.9167	TRUE	no-diagnosis	29.3257	55	0.328084
3076.2	UW	14872.x13	14872	male	duplication	35.0833	TRUE	non-spectrum-dx	NA	NA	NA
3076.22	UW	14872.x40	14872	female	duplication	41.75	TRUE	non-spectrum-dx	26.4062	54	-0.328084
3076.3	UW	14872.x11	14872	female	duplication	59.0833	TRUE	non-spectrum-dx	23.9224	53.83	-0.439633
3076.32	UW	14872.x16	14872	female	duplication	62	TRUE	non-spectrum-dx	30.9343	54.2	-0.19685
3077.2	Baylor	14776.x1	14776	female	negative	39.6667	TRUE	no-diagnosis	25.1409	56	0.984252
3079.2	UW	14807.x8	14807	male	negative	36	TRUE	non-spectrum-dx	33.7242	60	2.09974
3082.2	Baylor	14724.x1	14724	female	negative	36.8333	TRUE	no-diagnosis	32.7491	56.4	1.24672
3083.1	Harvard	14792.x11	14792	male	negative	6.08333	TRUE	non-spectrum-dx	14.2087	52.3	0.346457
3086.1	Baylor	14825.x1	14825	female	duplication	17.25	TRUE	non-spectrum-dx	22.742	54.5	0.19685
3088.1	Baylor	14754.x7	14754	female	deletion	11.9167	TRUE	non-spectrum-dx	29.6894	58	3.41207
3088.1	Baylor	14754.x9	14754	female	negative	16.5833	TRUE	no-diagnosis	23.5078	56.6	1.5748
3088.2	Baylor	14754.x3	14754	female	negative	41.5833	TRUE	no-diagnosis	30.8794	55.5	0.656168
3088.2	Baylor	14754.x6	14754	male	negative	42.1667	TRUE	no-diagnosis	31.5422	60.3	2.29659
3089.1	UW	14875.x11	14875	male	duplication	10.75	TRUE	non-spectrum-dx	15.2379	51	-1.67502
3089.1	UW	14875.x10	14875	male	duplication	8.16667	TRUE	no-diagnosis	15.7396	51.5	-0.953472
3089.2	UW	14875.x9	14875	female	negative	35.5	TRUE	no-diagnosis	31.051	53.5	-0.656168
3091.1	Baylor	14751.x7	14751	male	duplication	8.33333	TRUE	autistic-disorder	13.4464	51	-1.31138
3091.2	Baylor	14751.x3	14751	female	negative	38.4167	TRUE	no-diagnosis	16.6224	54.5	0
3091.2	Baylor	14751.x6	14751	male	duplication	38.4167	TRUE	no-diagnosis	26.9104	57.5	0.459318
3092.1	UW	14791.x26	14791	female	deletion	7.08333	TRUE	non-spectrum-dx	19.6915	53.6	1.50322
3092.1	UW	14791.x28	14791	male	negative	14.8333	TRUE	no-diagnosis	18.4047	56	0.721785
3092.2	UW	14791.x24	14791	female	negative	36.5	TRUE	no-diagnosis	20.6924	53.8	-0.459318
3093.1	UW	14755.x17	14755	female	deletion	13.0833	TRUE	non-spectrum-dx	19.7567	54.2	0.524934
3093.2	UW	14755.x14	14755	female	negative	37.75	TRUE	no-diagnosis	41.2354	55.45	0.62336
3094.1	Baylor	14718.x5	14718	female	deletion	10.5833	TRUE	non-spectrum-dx	32.149	52.5	0
3094.1	Baylor	14718.x6	14718	female	negative	13.0833	TRUE	no-diagnosis	15.8253	53.6	0.131234
3094.2	Baylor	14718.x1	14718	female	negative	40.75	TRUE	no-diagnosis	30.1203	55	0.328084
3094.2	Baylor	14718.x4	14718	male	negative	40.5	TRUE	no-diagnosis	33.1322	58	0.787402
3095.2	Baylor	14770.x3	14770	female	negative	31	TRUE	no-diagnosis	54.4935	58.1	2.3622
3096.2	Harvard	14709.x11	14709	male	negative	37.25	TRUE	non-spectrum-dx	29.3639	58.5	1.11549
3098.2	Baylor	14859.x3	14859	female	negative	31.8333	TRUE	no-diagnosis	33.0776	58	2.29659
3100.1	UW	14714.x18	14714	male	deletion	20.75	TRUE	no-diagnosis	26.3094	55.5	-0.853018
3100.11	UW	14714.x14	14714	male	negative	22.3333	TRUE	no-diagnosis	22.7962	57.1	0.19685
3100.2	UW	14714.x12	14714	female	negative	53.4167	TRUE	no-diagnosis	24.1635	58.6	2.69029
3102.1	UW	14708.x10	14708	female	deletion	9.41667	TRUE	non-spectrum-dx	17.8859	54	1.43164
3102.1	UW	14708.x9	14708	male	negative	13.5833	TRUE	no-diagnosis	19.0575	56.5	1.24672
3102.2	UW	14708.x7	14708	female	negative	37.6667	TRUE	non-spectrum-dx	25.1732	56	0.984252
3103.1	Harvard	14779.x7	14779	female	deletion	16.8333	TRUE	non-spectrum-dx	32.4158	56.1	1.24672
3103.1	Harvard	14779.x8	14779	male	negative	18.75	TRUE	non-spectrum-dx	18.811	57.7	0.984252
3103.2	Harvard	14779.x6	14779	female	negative	49.5833	TRUE	no-diagnosis	32.1028	53.5	-0.656168
3104.1	UW	14818.x20	14818	female	deletion	8	TRUE	non-spectrum-dx	14.8951	48.2	-2.57695
3104.1	UW	14818.x19	14818	female	negative	10.5	TRUE	no-diagnosis	21.8057	53.5	0.71582
3104.2	UW	14818.x15	14818	female	negative	30.9167	TRUE	no-diagnosis	30.2999	53.5	-0.656168
3106.2	Harvard	14850.x20	14850	female	negative	36.6667	TRUE	non-spectrum-dx	26.4921	58.7	2.75591
3107.1	UW	14826.x9	14826	female	deletion	7.83333	TRUE	non-spectrum-dx	24.5906	54	1.78955
3107.1	UW	14826.x12	14826	female	negative	15.9167	TRUE	no-diagnosis	21.6433	57	1.9685
3107.11	UW	14826.x13	14826	female	negative	9.83333	TRUE	no-diagnosis	18.1327	55	2.14746
3107.2	UW	14826.x7	14826	female	negative	46.5	TRUE	no-diagnosis	36.9739	56	0.984252
3107.2	UW	14826.x8	14826	male	negative	50.6667	TRUE	no-diagnosis	31.5497	62.5	3.74016
3109.2	Harvard	14809.x3	14809	female	negative	34.9167	TRUE	non-spectrum-dx	46.6496	54.1	-0.262467
3109.2	Harvard	14809.x2	14809	male	negative	37.75	TRUE	non-spectrum-dx	32.0615	57	0.131234
3110.1	Baylor	14729.x5	14729	male	deletion	8.25	TRUE	non-spectrum-dx	15.2194	53.3	0.335004
3110.1	Baylor	14729.x6	14729	male	negative	11.0833	TRUE	no-diagnosis	17.404	57.5	2.39633
3110.2	Baylor	14729.x4	14729	female	negative	33.6667	TRUE	no-diagnosis	28.7934	57.2	1.77165
3111.2	Harvard	14866.x12	14866	female	negative	25.8333	TRUE	non-spectrum-dx	27.4637	54.8	0.19685
3113.1	Baylor	14789.x7	14789	male	deletion	10.6667	TRUE	non-spectrum-dx	21.1553	57.1	2.69148
3113.1	Baylor	14789.x8	14789	female	negative	6.91667	TRUE	no-diagnosis	14.4525	52.3	0.930565
3113.2	Baylor	14789.x6	14789	female	negative	37.1667	TRUE	no-diagnosis	24.7443	56.4	1.24672
3113.2	Baylor	14789.x3	14789	male	negative	49.9167	TRUE	no-diagnosis	25.5993	59.3	1.64042
3116.1	Baylor	14721.x5	14721	male	deletion	14.5	TRUE	pdd-nos-atypical-autism	37.1291	57	1.37795
3117.1	Baylor	14893.x8	14893	female	negative	9.58333	TRUE	non-spectrum-dx	25.5945	54.6	1.86113
3117.2	Baylor	14893.x6	14893	female	negative	30.9167	TRUE	no-diagnosis	35.0802	56.6	1.37795
3119.1	Baylor	14736.x7	14736	female	deletion	5.08333	TRUE	non-spectrum-dx	14.6191	51	0.35791
3119.1	Baylor	14736.x8	14736	male	negative	3.25	TRUE	non-spectrum-dx	17.6541	50.1	0.0488189
3119.2	Baylor	14736.x3	14736	female	negative	31.0833	TRUE	no-diagnosis	37.8991	56.2	1.11549
3121.2	Harvard	14830.x6	14830	male	negative	38.1667	TRUE	no-diagnosis	40.4083	59.3	1.64042
3127.1	Baylor	14711.x7	14711	male	deletion	5.58333	TRUE	non-spectrum-dx	17.182	52.9	1.13958
3127.2	Baylor	14711.x6	14711	female	negative	32.9167	TRUE	no-diagnosis	28.5051	54.2	-0.19685
3129.1	UW	14869.x13	14869	female	deletion	14.9167	TRUE	no-diagnosis	29.893	56	1.44357
3129.1	UW	14869.x14	14869	female	negative	17	TRUE	no-diagnosis	23.4214	56	1.1811
3129.1	UW	14869.x15	14869	female	negative	12.5	TRUE	no-diagnosis	17.2218	54	0.590551
3129.2	UW	14869.x11	14869	female	negative	46.25	TRUE	no-diagnosis	21.3407	55.5	0.656168
3130.1	Baylor	14832.x7	14832	female	duplication	20.3333	TRUE	non-spectrum-dx	20.5327	54	-0.328084
3130.1	Baylor	14832.x8	14832	female	negative	18.5	TRUE	no-diagnosis	19.836	55.6	0.721785
3130.2	Baylor	14832.x3	14832	female	negative	56.5833	TRUE	no-diagnosis	23.2668	56.5	1.31234
3132.1	UW	14841.x13	14841	male	duplication	10.5833	TRUE	non-spectrum-dx	16.1712	54	0.472441
3132.1	UW	14841.x14	14841	female	negative	13.1667	TRUE	no-diagnosis	19.9594	56.5	2.03412
3132.2	UW	14841.x12	14841	female	negative	45.8333	TRUE	no-diagnosis	20.6946	55.55	0.688976
3134.1	Harvard	14823.x14	14823	female	deletion	10.75	TRUE	non-spectrum-dx	26.8765	54.5	1.43164
3134.1	Harvard	14823.x15	14823	male	negative	9.08333	TRUE	non-spectrum-dx	19.5735	54.8	1.22691
3134.2	Harvard	14823.x11	14823	female	negative	45.5833	TRUE	no-diagnosis	30.3915	59.4	3.21522
3136.2	Baylor	14877.x3	14877	female	negative	27.5833	TRUE	no-diagnosis	52.6358	59.9	3.54331
3137.1	Baylor	14833.x8	14833	male	deletion	12.25	TRUE	non-spectrum-dx	22.2835	57.5	2.22966
3137.2	Baylor	14833.x6	14833	male	negative	43.75	TRUE	no-diagnosis	32.5982	58.7	1.24672
3138.1	Baylor	14858.x2	14858	female	deletion	8.5	TRUE	non-spectrum-dx	23.8403	54.8	2.14746
3138.1	Baylor	14858.x3	14858	female	deletion	12.5833	TRUE	non-spectrum-dx	29.5369	59.7	4.33071
3138.1	Baylor	14858.x4	14858	male	deletion	11.5	TRUE	non-spectrum-dx	NA	NA	NA
3138.2	Baylor	14858.x1	14858	female	deletion	34.9167	TRUE	non-spectrum-dx	31.8979	56.2	1.11549
3139.1	UW	14824.x12	14824	male	deletion	14.3333	TRUE	autistic-disorder	23.5304	58	2.03412
3139.2	UW	14824.x11	14824	female	negative	40.9167	TRUE	non-spectrum-dx	32.8933	55.5	0.656168
3141.1	Baylor	14838.x4	14838	female	negative	5.41667	TRUE	no-diagnosis	16.1688	52.8	1.64639
3141.2	Baylor	14838.x2	14838	female	negative	42.0833	TRUE	no-diagnosis	25.8407	57.3	1.83727
3142.1	UW	14840.x21	14840	female	negative	5.75	TRUE	no-diagnosis	18.0207	51.5	0.71582
3142.2	UW	14840.x19	14840	female	negative	44.6667	TRUE	no-diagnosis	42.5078	58	2.29659
3148.2	Harvard	14801.x6	14801	female	negative	44.5833	TRUE	no-diagnosis	20.0934	52.7	-1.1811
3149.1	Harvard	14820.x15	14820	male	duplication	9.75	TRUE	non-spectrum-dx	15.7233	51	-1.4932
3159.2	UW	14867.x37	14867	female	duplication	54.3333	TRUE	non-spectrum-dx	29.712	53.5	-0.656168
3164.2	Harvard	14802.x6	14802	male	negative	30.25	TRUE	no-diagnosis	29.2735	56.8	0
3166.1	Harvard	14970.x7	14970	female	deletion	10.3333	TRUE	non-spectrum-dx	22.8323	53.8	0.930565
3166.2	Harvard	14970.x3	14970	female	negative	32.75	TRUE	no-diagnosis	26.0774	53.2	-0.853018
3168.2	Harvard	14956.x3	14956	female	negative	40.9167	TRUE	no-diagnosis	24.2855	54.1	-0.262467
3169.1	UW	14932.x1	14932	female	duplication	13.0833	TRUE	non-spectrum-dx	16.1254	53.2	-0.131234
3170.1	UW	14922.x3	14922	male	duplication	16.6667	TRUE	non-spectrum-dx	24.518	57.5	1.31234
3170.1	UW	14922.x4	14922	female	duplication	12	TRUE	pdd-nos-atypical-autism	20.1889	53.5	0.262467
3171.2	Baylor	14996.x3	14996	female	negative	31.25	TRUE	no-diagnosis	28.0778	55.5	0.656168
3171.2	Baylor	14996.x6	14996	male	negative	33.5833	TRUE	no-diagnosis	21.2153	53.4	-2.23097
3181.1	Baylor	14921.x8	14921	female	negative	15.5	TRUE	no-diagnosis	17.8429	56.5	1.64042
3181.2	Baylor	14921.x3	14921	female	negative	40.75	TRUE	no-diagnosis	29.2738	59.5	3.28084
3181.2	Baylor	14921.x6	14921	male	negative	44.6667	TRUE	no-diagnosis	20.7488	57	0.131234
3186.1	UW	14967.x25	14967	male	duplication	19	TRUE	autistic-disorder	28.3694	58	0.787402
3186.1	UW	14967.x26	14967	female	duplication	17.0833	TRUE	non-spectrum-dx	25.4095	57.1	1.90289
3186.2	UW	14967.x23	14967	female	duplication	44.25	TRUE	no-diagnosis	24.7428	55.5	0.656168
3186.2	UW	14967.x24	14967	male	negative	47.9167	TRUE	no-diagnosis	30.648	60.1	2.16535
3187.1	UW	14965.x22	14965	female	deletion	5	TRUE	pdd-nos-atypical-autism	18.23	52.6	1.50322
3187.1	UW	14965.x23	14965	female	negative	6.91667	TRUE	non-spectrum-dx	14.2986	51.4	0.286328
3187.2	UW	14965.x20	14965	female	negative	34.5	TRUE	no-diagnosis	28.9498	58.8	2.82152
3189.1	UW	14993.x7	14993	female	deletion	4.5	TRUE	non-spectrum-dx	16.1782	50.66	0.519685
3198.2	Harvard	14925.x6	14925	female	negative	27.5	TRUE	no-diagnosis	38.9392	56.3	1.1811
