## Supplemental Table 2 for "Oligogenic effects of 16p11.2 copy number variation on craniofacial development"

### Sheet: Legend
Table S2. Logistic regression and Lasso Selection of cranofacial features of controls and deletion and duplication carriers
All Results	Distances between human craniofacial landmarks were normalized to the geometric mean and symmetrical distances were averaged. Group differences were then tested by Logistic Regression, comparing deletion carriers and duplication carriers each to controls. Significant distances (in bold) were defined as Holm-corrected family-wise error rate <5%.
Lasso Selection	Least absolute shrinkage and selection operator selection was performed in order to identify a subset of the most distinguishable features.
Definitions of Landmarks in this table and in Figure 1.
Landmark number	Description	Abbreviation	Side
1	Frontotemporale	FT	Right
2	Lateral Brow	LB	Right
3	Superciliare	SCI	Right
4	Medial Brow	MB	Right
5	Exocanthion	EX	Right
6	Endocanthion	EN	Right
7	Alare	AL	Right
8	Commissure	CH	Right
9	Frontotemporale	FT	Left
10	Lateral Brow	LB	Left
11	Superciliare	SCI	Left
12	Medial Brow	MB	Left
13	Exocanthion	EX	Left
14	Endocanthion	EN	Left
15	Alare	AL	Left
16	Commissure	CH	Left
17	Glabella	G	Center
18	Sellion	SL	Center
19	Pronasale	PRN	Center
20	Subnasale	SN	Center
21	Stomion	STO	Center
22	Labiale Inferious	LI	Center
23	Sublabiale	SU	Center
24	Pognonion	PG	Center

### Sheet: All results
Feature ID	likelihood ratio test for genotype p value	FWER (Holm)	FDR (Benjamini-Hochberg)	coefficient for deletion vs. control	p values for deletion vs. control	coefficient for duplication vs. control	p values for duplication vs. control
6-19	1.29445e-08	2.07112e-06	2.07112e-06	-0.0286412	0.026872	0.0841679	4.0555e-08
19-4	4.32702e-07	6.87996e-05	3.46161e-05	-0.0424462	0.000242923	0.0405253	0.0010503
7-8	1.34314e-06	0.000212216	7.16341e-05	0.0331787	3.29769e-07	0.00608671	0.319816
4-2	1.11883e-05	0.00175656	0.000323971	0.0501315	0.00315447	-0.0484434	0.00326324
4-1	1.18418e-05	0.00184733	0.000323971	0.0440521	0.01342	-0.0140852	0.463732
6-15	1.21489e-05	0.00188308	0.000323971	-0.00156465	0.844025	0.0471377	7.15124e-07
4-3	4.27886e-05	0.00658944	0.000978025	0.0547483	0.00013797	-0.0181403	0.186159
19-5	6.43857e-05	0.00985102	0.00128771	-0.00514147	0.682584	0.0638875	3.71461e-06
6-20	7.32025e-05	0.0111268	0.00130138	-0.0118177	0.267293	0.0544523	1.18359e-05
6-16	8.93521e-05	0.0134922	0.00142963	0.0270482	0.000193708	0.0200449	0.00795553
5-4	0.000110023	0.0165034	0.00160033	0.0367218	0.000166863	-0.00960616	0.321401
19-18	0.000147052	0.0219108	0.00172	-0.0386612	0.0177838	0.0700992	0.000241196
8-10	0.000149104	0.0220674	0.00172	0.0371361	6.21052e-05	0.0142026	0.132873
6-18	0.0001505	0.0221235	0.00172	0.00404412	0.563347	0.03483	1.48225e-05
4-12	0.000170274	0.0248599	0.00181625	-0.0569352	0.0100393	0.0546544	0.0108161
5-16	0.00022169	0.0321451	0.0022169	0.0349006	8.86161e-05	0.0152588	0.0879799
LMA	0.000247697	0.0356684	0.00233126	0.0756038	0.145997	-0.189044	0.000612073
7-12	0.000318989	0.0456154	0.00283546	-0.0276619	0.0121758	0.0259112	0.0154117
6-7	0.000385109	0.0546855	0.00324302	-0.0117004	0.192843	0.0418537	6.899e-05
7-16	0.000546192	0.077013	0.00436953	0.0304505	0.000180082	0.0124083	0.110684
24-23	0.000698625	0.0978076	0.00532286	-0.0335621	0.00101944	0.0123944	0.239732
NMA	0.000909514	0.126422	0.00661465	0.0803177	0.000788714	-0.0179599	0.453528
17-4	0.000965085	0.133182	0.00671363	-0.0252537	0.0123044	0.021796	0.0328865
20-8	0.00108531	0.148687	0.00723539	0.0265828	0.000332254	0.0100278	0.157396
2-3	0.00191041	0.259815	0.0122266	-0.0128263	0.378493	-0.052251	0.000580865
6-12	0.0020253	0.273416	0.0124634	-0.0221968	0.0699781	0.0330271	0.00984187
18-5	0.00227622	0.305013	0.0134887	0.0169904	0.0245434	0.02258	0.00217325
6-1	0.00275367	0.366238	0.0157353	0.00903618	0.362307	-0.0318551	0.00234203
6-13	0.00297483	0.392677	0.0160587	0.0200389	0.0425924	0.0311883	0.00224774
19-1	0.00301101	0.394443	0.0160587	-0.00461998	0.738714	0.0425039	0.00593074
24-3	0.00331391	0.430808	0.017104	-0.0348508	0.008759	-0.0420729	0.00408057
3-1	0.00482843	0.622868	0.0236389	-0.0174187	0.218343	-0.0475227	0.0018269
20-5	0.00487553	0.624068	0.0236389	0.00666185	0.465573	0.0287225	0.00134149
5-15	0.00567222	0.720372	0.0266928	0.0140607	0.0953618	0.0261016	0.00322267
6-2	0.00630386	0.794286	0.0288176	0.0181597	0.0721553	-0.0231556	0.0267661
19-3	0.0070761	0.884512	0.0303929	-0.0169354	0.117535	0.0267739	0.0188118
20-4	0.00717855	0.89014	0.0303929	-0.0234226	0.0412487	0.022676	0.0571217
6-14	0.00725596	0.892483	0.0303929	0.00823538	0.359261	0.0298976	0.00201889
5-12	0.00740828	0.90381	0.0303929	-0.00622812	0.633257	0.0398856	0.00354149
5-13	0.00924421	1	0.0369768	0.0268612	0.0408458	0.0337483	0.0082742
5-1	0.00976341	1	0.0381011	-0.0146165	0.161989	-0.0315675	0.00472755
24-4	0.0106083	1	0.0404125	-0.0403649	0.0118215	-0.0372113	0.0376456
7-23	0.0108881	1	0.040514	0.0188306	0.0725695	-0.0215218	0.0485529
17-19	0.0114269	1	0.0415523	-0.0281272	0.0165673	0.0173503	0.174375
5-11	0.0127034	1	0.0451675	0.0331153	0.0104315	0.0242784	0.0723774
8-11	0.0150603	1	0.0523837	0.0241106	0.00434297	0.00500888	0.560738
17-23	0.0174751	1	0.0594897	0.00430657	0.773103	-0.042644	0.00759054
5-3	0.018541	1	0.0618032	-0.0247092	0.0201815	-0.0312067	0.00883379
5-10	0.0189802	1	0.0619761	0.0355409	0.00712645	0.0150419	0.261816
17-24	0.0247019	1	0.0756311	-0.0264385	0.0602768	-0.0327668	0.0260419
24-22	0.0250034	1	0.0756311	-0.0280702	0.00794662	-0.0028944	0.78827
18-4	0.0250376	1	0.0756311	-0.0237595	0.0841132	0.0211631	0.112454
17-2	0.025597	1	0.0756311	0.0229089	0.0939548	-0.024098	0.0876271
3-11	0.025788	1	0.0756311	0.0491317	0.0168971	0.0336236	0.120058
6-5	0.0259982	1	0.0756311	0.0144473	0.0123281	-0.00254133	0.670262
2-22	0.0278276	1	0.0795075	0.0239257	0.0109923	-0.00144401	0.881788
7-22	0.0299795	1	0.0839188	0.0187102	0.0408172	-0.00971025	0.27205
8-12	0.0304206	1	0.0839188	0.00173082	0.884103	-0.00543036	0.68169
17-8	0.0315644	1	0.0855983	0.0191544	0.0529998	-0.0135686	0.185257
24-1	0.0380811	1	0.100068	-0.0244702	0.0145017	-0.00991802	0.337606
18-1	0.0388011	1	0.100068	0.0261811	0.0727145	0.00816274	0.613871
2-23	0.0394115	1	0.100068	0.0208219	0.0386922	-0.0107589	0.308333
20-18	0.0405478	1	0.100068	-0.0143824	0.271324	0.0291733	0.0396893
21-8	0.0411073	1	0.100068	0.0216452	0.0140168	0.00797565	0.347685
2-11	0.0414228	1	0.100068	0.0434487	0.013671	0.00812416	0.658726
6-8	0.0414712	1	0.100068	0.0212031	0.0169578	0.0096855	0.304245
17-5	0.042415	1	0.100068	0.0162526	0.0211948	0.00968999	0.154977
5-23	0.0427203	1	0.100068	0.0216194	0.047672	-0.0125815	0.269626
2-10	0.0431544	1	0.100068	0.044967	0.0144676	0.00572331	0.762949
19-7	0.0447882	1	0.102373	-0.0148203	0.033415	0.00464312	0.489948
18-7	0.0456507	1	0.102875	-0.0148347	0.160151	0.0198623	0.0776297
1-23	0.046409	1	0.103131	0.00805658	0.420551	-0.0228724	0.0323115
4-11	0.0490015	1	0.10639	0.00110112	0.946767	0.0419206	0.0175298
5-22	0.0492888	1	0.10639	0.02415	0.018084	-0.000211988	0.983835
3-23	0.0498701	1	0.10639	0.00266181	0.812569	-0.0271103	0.0216357
20-23	0.0513139	1	0.108029	0.0138773	0.306727	-0.0276864	0.0522645
19-8	0.0523319	1	0.108742	0.0222522	0.0170754	0.00604212	0.501663
17-3	0.0556327	1	0.114118	0.025543	0.0284391	0.0151879	0.213878
7-4	0.0597793	1	0.119915	-0.0218253	0.0280153	0.00489026	0.643986
17-1	0.0599576	1	0.119915	0.0136517	0.261156	-0.0241134	0.065052
8-9	0.061023	1	0.120539	0.0247236	0.0204281	0.00299002	0.787291
2-9	0.0622875	1	0.121537	0.0373967	0.0212306	0.00739749	0.661538
5-7	0.0651734	1	0.12376	0.00753802	0.330545	0.0183054	0.027065
3-9	0.0653509	1	0.12376	0.035891	0.0224779	0.00766131	0.646995
6-10	0.0657476	1	0.12376	0.0262044	0.0264584	0.0115145	0.350668
8-4	0.0670457	1	0.123986	0.00202796	0.867839	-0.0213761	0.126639
18-2	0.0674174	1	0.123986	0.0241002	0.0635124	-0.0123757	0.350985
19-23	0.0767697	1	0.13842	0.0125456	0.386561	-0.0272319	0.0670502
17-18	0.0769959	1	0.13842	0.00134961	0.910378	-0.0249563	0.032782
17-22	0.0799432	1	0.142121	0.0040993	0.768037	-0.0309121	0.0363026
24-8	0.0846383	1	0.148815	-0.0236872	0.0289357	-0.00391128	0.725587
SL.angle	0.0864055	1	0.15027	0.0136582	0.507019	0.0476489	0.0319195
1-9	0.101625	1	0.174839	0.0372655	0.0368555	0.00944932	0.613872
21-24	0.108256	1	0.184265	-0.0235666	0.119627	-0.0336905	0.0468734
5-8	0.120602	1	0.202758	0.0213426	0.0437903	0.0050747	0.650218
21-1	0.121655	1	0.202758	0.0173983	0.152702	0.00694544	0.606826
20-22	0.125089	1	0.206333	0.0129198	0.290068	-0.018467	0.143014
20-1	0.128665	1	0.210066	0.00481952	0.670014	0.0255588	0.0447171
6-11	0.133244	1	0.215344	0.0155085	0.164974	0.0193412	0.10689
1-22	0.13553	1	0.216849	0.0129504	0.19299	-0.0131698	0.209003
5-9	0.140686	1	0.222869	0.0258227	0.0562496	0.00956368	0.494725
19-24	0.144689	1	0.226964	-0.0054776	0.7017	-0.0289847	0.0534567
7-9	0.146215	1	0.227131	0.0124382	0.288451	0.024	0.0678411
7-10	0.160933	1	0.247589	0.0151494	0.102947	0.0117688	0.221676
8-22	0.169644	1	0.258505	0.0160724	0.0736352	-0.000377692	0.965297
5-2	0.172793	1	0.260819	-0.00133253	0.885533	-0.0176806	0.0675644
20-24	0.176515	1	0.263947	-0.0118203	0.362945	-0.0237457	0.0846423
18-8	0.179243	1	0.265517	0.0181779	0.131825	0.0162341	0.198185
8-23	0.180883	1	0.265517	0.009603	0.28051	-0.0101154	0.241271
19-22	0.190956	1	0.277754	0.00819153	0.545381	-0.019696	0.134684
21-23	0.196939	1	0.283876	0.0130945	0.267542	-0.0140046	0.252021
8-16	0.200137	1	0.285911	0.0237567	0.0786587	0.00382467	0.769565
17-7	0.206286	1	0.292086	-0.014535	0.115018	-0.0099325	0.309038
17-21	0.208443	1	0.292551	-0.00780977	0.52309	-0.0217874	0.0879023
6-24	0.214129	1	0.297918	-0.0196129	0.0948887	0.00193805	0.876131
20-7	0.21677	1	0.298993	0.0017408	0.744533	0.00892443	0.086022
20-3	0.223453	1	0.303388	-0.0074853	0.428704	0.0132479	0.180316
7-3	0.223748	1	0.303388	-0.0159373	0.0965447	0.00117836	0.905197
20-2	0.235425	1	0.314313	0.00974419	0.27528	0.0136299	0.148639
18-3	0.235735	1	0.314313	0.0195409	0.09883	0.00656665	0.596224
8-2	0.242247	1	0.320326	0.0190204	0.119993	0.010707	0.402832
18-24	0.250584	1	0.328635	-0.0275297	0.104798	-0.0023373	0.894938
6-3	0.263687	1	0.342684	-0.00262224	0.757367	-0.0144066	0.109386
21-2	0.26558	1	0.342684	0.0150796	0.110481	0.00297363	0.759959
3-22	0.268776	1	0.344034	0.00557073	0.599738	-0.0148874	0.171827
17-6	0.279636	1	0.355093	-0.00449071	0.485393	-0.010355	0.12957
6-23	0.298823	1	0.37647	0.0135031	0.264092	-0.0107299	0.403487
21-5	0.317309	1	0.396636	0.0113751	0.238064	0.0108822	0.244477
21-4	0.334058	1	0.414335	-0.0161266	0.173859	0.00296773	0.807012
6-9	0.338411	1	0.416506	0.0167798	0.149026	0.00269773	0.827551
7-11	0.350328	1	0.427881	-0.000828289	0.927639	0.0132279	0.168378
24-7	0.358866	1	0.434989	-0.00878604	0.404086	-0.0142024	0.206339
21-7	0.364587	1	0.438601	0.00834665	0.21684	-0.00224839	0.73116
4-23	0.368741	1	0.440287	-0.00425067	0.75751	-0.0204214	0.166085
6-22	0.382605	1	0.451003	0.0151022	0.174238	0.00220465	0.850378
19-21	0.383353	1	0.451003	-0.00252986	0.812653	-0.0140915	0.174356
7-15	0.4448	1	0.519475	0.00448011	0.605697	0.0111287	0.225678
24-2	0.454453	1	0.526902	-0.0118168	0.252743	0.00295843	0.789153
6-21	0.491268	1	0.563495	0.00203414	0.839544	0.0120221	0.242371
19-20	0.493058	1	0.563495	-0.00657903	0.339634	-0.00589015	0.377978
21-22	0.510792	1	0.579622	0.0101689	0.338983	-0.0038907	0.705758
20-21	0.515945	1	0.581347	0.00271895	0.785271	-0.00971456	0.316032
17-20	0.527498	1	0.589815	-0.012647	0.266325	-0.00207784	0.864275
19-2	0.530834	1	0.589815	-0.00250475	0.829827	0.0122336	0.306861
6-4	0.586551	1	0.647229	-0.0067854	0.410827	-0.00655819	0.453677
23-22	0.618905	1	0.678252	0.00380963	0.48388	-0.00252178	0.63267
24-5	0.646857	1	0.704062	-0.0101338	0.354367	-0.00114384	0.92169
2-1	0.678057	1	0.733034	-0.00981969	0.390502	-0.00333262	0.778145
21-18	0.692715	1	0.743855	-0.00869931	0.55429	0.00745334	0.627495
7-2	0.711153	1	0.758564	0.00606467	0.491992	0.0050776	0.582016
8-3	0.729817	1	0.773316	0.00684738	0.552544	-0.00393153	0.725044
4-10	0.749309	1	0.788747	0.00170258	0.916601	0.012586	0.456166
18-23	0.760918	1	0.795731	0.003413	0.838303	-0.0115297	0.514287
4-22	0.799429	1	0.825223	-0.00466156	0.71581	-0.00823123	0.546339
7-1	0.799435	1	0.825223	-0.00561028	0.565973	-0.00430179	0.678826
4-9	0.818914	1	0.839912	-0.00294953	0.849058	0.00916376	0.57994
8-1	0.824862	1	0.840623	0.00510348	0.678613	-0.00497834	0.70505
21-3	0.92069	1	0.932344	-0.0010144	0.923966	-0.00411955	0.689475
SN-STO.angle	0.939292	1	0.9452	0.00744893	0.793564	-0.00444442	0.872095
18-22	0.973827	1	0.973827	0.00350438	0.825143	-0.000166722	0.992052

### Sheet: LASSO selection
Symmetrical Features	Description	Craniofacial Process	Coefficient of Duplication versus Control	Univariate raw p value	Coefficient of Deletion versus Control	Univariate raw p value	Coefficient of Duplication versus deletion	Univariate raw p value	Comparison	Effect	Displayed in Fig. 1
4-1, 12-9	MB-FT within	Frontal	-7.31	0.00467	9.21	0.0091	-14.1	0.00139	Dup vs. Control	Del>Control>Dup	TRUE
4-2, 12-10	MB-LB within	Frontal	-6.61	0.00397	10.9	0.00107	-13.2	0.000459	Dup vs. Del	Del>Control>Dup	TRUE
4-3, 12-11	MB-SCI within	Frontal	-3.44	0.186	13.1	0.000622	-15.8	0.000837	Del vs. Control	Del>Control	TRUE
5-1, 13-9	EX-FT within	Frontal	-9.64	0.00522	-0.915	0.81	-5.03	0.324	Dup vs. Control	Control>Dup	TRUE
2-3, 10-11	LB-SCI within	Frontal	-8.7	0.00195	-0.666	0.838	-8.05	0.0747	Dup vs. Control	Control>Dup	TRUE
19-4, 19-12	PRN-MB	Nasal	8.91	0.00468	-9.13	0.0116	17.6	0.0017	Dup vs. Control	Dup>Control>Del	TRUE
5-12, 13-4	EX-MB across	Nasal	8.82	0.000785	-6.66	0.0371	16.7	0.00184	Dup vs. Control	Dup>Control>Del	FALSE
4-12	MB-MB across	Nasal	4.35	0.00625	-6.19	0.00409	9.74	0.00108	Dup vs. Del	Dup>Control>Del	TRUE
7-12, 15-4	AL-MB across	Nasal	8.27	0.0129	-13.6	0.00339	20.1	0.0011	Dup vs. Del	Dup>Control>Del	TRUE
6-12, 14-4	EN-MB across	Nasal	8.59	0.00202	-9.99	0.00608	18.1	0.000924	Dup vs. Del	Dup>Control>Del	FALSE
6-15, 14-7	EN-AL across	Nasal	23.5	0.000117	-7.52	0.248	28.3	0.00483	Dup vs. Control	Dup>Control	FALSE
6-14	EN-EN across	Nasal	16.7	0.00016	-3.41	0.482	16.2	0.0243	Dup vs. Control	Dup>Control	TRUE
7-8, 15-16	AL-CH within	Maxilla	6.68	0.235	33	0.00016	-21.8	0.0267	Del vs. Control	Del>Control	TRUE
LMA	Labiomental Angle	Mandible	-3.09	0.00041	1.68	0.0721	-3.06	0.0197	Dup vs. Control	Control>Dup	TRUE
Measures listed in this table include all distances or angles that were selected by LASSO in one of the following comparisons: Dup vs Control, Del vs Control, and Dup vs Del
Effect was determined based on differences (Del vs Control and Dup vs Control) with a univariate raw P < 0.05
