## Supplemental Table 3 for "Oligogenic effects of 16p11.2 copy number variation on craniofacial development"

### Sheet: Sheet1
3dMD ID	University Cohort	VIP ID	Family	Gender	Genetic Status	Age (years)	Diagnosis	Included in the full dataset	Age/Sex Category
3042.1	Baylor	14753.x5	14753	female	deletion	13.8333	pdd-nos-atypical-autism	TRUE	adult female
3103.1	Harvard	14779.x7	14779	female	deletion	16.8333	non-spectrum-dx	TRUE	adult female
3129.1	UW	14869.x13	14869	female	deletion	14.9167	no-diagnosis	TRUE	adult female
3138.2	Baylor	14858.x1	14858	female	deletion	34.9167	non-spectrum-dx	TRUE	adult female
3031.2	Baylor	14773.x1	14773	female	duplication	28.3333	no-diagnosis	TRUE	adult female
3064.2	UW	14735.x31	14735	female	duplication	33.25	no-diagnosis	TRUE	adult female
3086.1	Baylor	14825.x1	14825	female	duplication	17.25	non-spectrum-dx	TRUE	adult female
3130.1	Baylor	14832.x7	14832	female	duplication	20.3333	non-spectrum-dx	TRUE	adult female
3186.1	UW	14967.x26	14967	female	duplication	17.0833	non-spectrum-dx	TRUE	adult female
3007.1	UW	14741.x24	14741	female	negative	19.9167	no-diagnosis	TRUE	adult female
3080.2	Baylor	14883.x10	14883	female	negative	26.3333	no-diagnosis	FALSE	adult female
3111.2	Harvard	14866.x12	14866	female	negative	25.8333	non-spectrum-dx	TRUE	adult female
3120.2	Harvard	14874.x11	14874	female	negative	27	no-diagnosis	FALSE	adult female
3129.1	UW	14869.x14	14869	female	negative	17	no-diagnosis	TRUE	adult female
3130.1	Baylor	14832.x8	14832	female	negative	18.5	no-diagnosis	TRUE	adult female
3136.2	Baylor	14877.x3	14877	female	negative	27.5833	no-diagnosis	TRUE	adult female
3198.2	Harvard	14925.x6	14925	female	negative	27.5	no-diagnosis	TRUE	adult female
3005.1	UW	14744.x5	14744	male	deletion	15.5	pdd-nos-atypical-autism	TRUE	adult male
3007.1	UW	14741.x23	14741	male	deletion	14.6667	non-spectrum-dx	TRUE	adult male
3007.2	UW	14741.x22	14741	male	deletion	48	non-spectrum-dx	TRUE	adult male
3116.1	Baylor	14721.x5	14721	male	deletion	14.5	pdd-nos-atypical-autism	TRUE	adult male
3139.1	UW	14824.x12	14824	male	deletion	14.3333	autistic-disorder	TRUE	adult male
3154.2	Harvard	14942.x3	14942	male	deletion	35.3333	non-spectrum-dx	FALSE	adult male
3021.2	UW	14767.x22	14767	male	duplication	44.6667	non-spectrum-dx	TRUE	adult male
3052.22	Harvard	14725.x39	14725	male	duplication	35	non-spectrum-dx	TRUE	adult male
3076.2	UW	14872.x13	14872	male	duplication	35.0833	non-spectrum-dx	TRUE	adult male
3080.2	Baylor	14883.x7	14883	male	duplication	29.25	no-diagnosis	FALSE	adult male
3091.2	Baylor	14751.x6	14751	male	duplication	38.4167	no-diagnosis	TRUE	adult male
3014.1	Harvard	14797.x9	14797	male	negative	18.5833	non-spectrum-dx	TRUE	adult male
3026.2	Harvard	14784.x14	14784	male	negative	34.8333	non-spectrum-dx	TRUE	adult male
3061.1	UW	14945.x11	14945	male	negative	14.6667	non-spectrum-dx	TRUE	adult male
3064.2	UW	14735.x30	14735	male	negative	31.9167	no-diagnosis	FALSE	adult male
3076.1	UW	14872.x15	14872	male	negative	14	no-diagnosis	TRUE	adult male
3100.11	UW	14714.x14	14714	male	negative	22.3333	no-diagnosis	TRUE	adult male
3140.2	UW	14805.x13	14805	male	negative	29.6667	no-diagnosis	FALSE	adult male
3155.2	Harvard	14808.x3	14808	male	negative	24.6667	no-diagnosis	FALSE	adult male
3164.2	Harvard	14802.x6	14802	male	negative	30.25	no-diagnosis	TRUE	adult male
3171.2	Baylor	14996.x6	14996	male	negative	33.5833	no-diagnosis	TRUE	adult male
3059.1	UW	14746.x9	14746	female	deletion	8.83333	non-spectrum-dx	TRUE	child female
3059.1	UW	14746.x8	14746	female	deletion	9.91667	non-spectrum-dx	TRUE	child female
3067.1	UW	14715.x37	14715	female	deletion	8.41667	non-spectrum-dx	TRUE	child female
3094.1	Baylor	14718.x5	14718	female	deletion	10.5833	non-spectrum-dx	TRUE	child female
3102.1	UW	14708.x10	14708	female	deletion	9.41667	non-spectrum-dx	TRUE	child female
3104.1	UW	14818.x20	14818	female	deletion	8	non-spectrum-dx	TRUE	child female
3138.1	Baylor	14858.x2	14858	female	deletion	8.5	non-spectrum-dx	TRUE	child female
3166.1	Harvard	14970.x7	14970	female	deletion	10.3333	non-spectrum-dx	TRUE	child female
3050.1	Harvard	14740.x9	14740	female	duplication	13.4167	non-spectrum-dx	TRUE	child female
3126.1	Harvard	14891.x5	14891	female	duplication	15.4167	non-spectrum-dx	FALSE	child female
3149.1	Harvard	14820.x14	14820	female	duplication	9.75	no-diagnosis	FALSE	child female
3169.1	UW	14932.x1	14932	female	duplication	13.0833	non-spectrum-dx	TRUE	child female
3170.1	UW	14922.x4	14922	female	duplication	12	pdd-nos-atypical-autism	TRUE	child female
3021.1	UW	14767.x28	14767	female	negative	11.5	non-spectrum-dx	TRUE	child female
3033.1	UW	14747.x11	14747	female	negative	11.3333	no-diagnosis	TRUE	child female
3040.1	Baylor	14706.x3	14706	female	negative	7.83333	no-diagnosis	FALSE	child female
3063.1	UW	14726.x13	14726	female	negative	10.75	no-diagnosis	TRUE	child female
3104.1	UW	14818.x19	14818	female	negative	10.5	no-diagnosis	TRUE	child female
3107.11	UW	14826.x13	14826	female	negative	9.83333	no-diagnosis	TRUE	child female
3117.1	Baylor	14893.x8	14893	female	negative	9.58333	non-spectrum-dx	TRUE	child female
3177.1	UW	14929.x33	14929	female	negative	8	no-diagnosis	FALSE	child female
3001.1	Baylor	14702.x3	14702	male	deletion	7.91667	non-spectrum-dx	TRUE	child male
3036.1	UW	14781.x16	14781	male	deletion	8.83333	non-spectrum-dx	FALSE	child male
3065.1	Harvard	14795.x17	14795	male	deletion	8	non-spectrum-dx	FALSE	child male
3110.1	Baylor	14729.x5	14729	male	deletion	8.25	non-spectrum-dx	TRUE	child male
3113.1	Baylor	14789.x7	14789	male	deletion	10.6667	non-spectrum-dx	TRUE	child male
3142.1	UW	14840.x22	14840	male	deletion	8.41667	autistic-disorder	FALSE	child male
3168.1	Harvard	14956.x7	14956	male	deletion	10.25	non-spectrum-dx	FALSE	child male
3002.1	UW	14757.x13	14757	male	duplication	10.25	non-spectrum-dx	TRUE	child male
3052.1	Harvard	14725.x51	14725	male	duplication	11.1667	non-spectrum-dx	TRUE	child male
3061.1	UW	14945.x9	14945	male	duplication	6.16667	non-spectrum-dx	TRUE	child male
3089.1	UW	14875.x11	14875	male	duplication	10.75	non-spectrum-dx	TRUE	child male
3089.1	UW	14875.x10	14875	male	duplication	8.16667	no-diagnosis	TRUE	child male
3091.1	Baylor	14751.x7	14751	male	duplication	8.33333	autistic-disorder	TRUE	child male
3118.1	Baylor	14749.x7	14749	male	duplication	7.25	pdd-nos-atypical-autism	FALSE	child male
3124.1	UW	14804.x18	14804	male	duplication	10.1667	autistic-disorder	FALSE	child male
3132.1	UW	14841.x13	14841	male	duplication	10.5833	non-spectrum-dx	TRUE	child male
3018.1	Baylor	14796.x4	14796	male	negative	6.25	no-diagnosis	TRUE	child male
3050.1	Harvard	14740.x12	14740	male	negative	11.8333	no-diagnosis	TRUE	child male
3063.1	UW	14726.x14	14726	male	negative	8.16667	no-diagnosis	TRUE	child male
3065.1	Harvard	14795.x20	14795	male	negative	11.5	non-spectrum-dx	TRUE	child male
3077.1	Baylor	14776.x4	14776	male	negative	10.0833	no-diagnosis	FALSE	child male
3083.1	Harvard	14792.x11	14792	male	negative	6.08333	non-spectrum-dx	TRUE	child male
3090.1	Baylor	14793.x5	14793	male	negative	9.33333	no-diagnosis	FALSE	child male
3110.1	Baylor	14729.x6	14729	male	negative	11.0833	no-diagnosis	TRUE	child male
3134.1	Harvard	14823.x15	14823	male	negative	9.08333	non-spectrum-dx	TRUE	child male
