## Supplemental Table 4 for "Oligogenic effects of 16p11.2 copy number variation on craniofacial development"

### Sheet: Legend
Table S5. Linear regression and Lasso selection of craniofacial measurements for rodent models of 16p11.2 deletion and duplication
Description of data sheets:	One set of results is provided for the rat models and another for the mouse models of 16p11.2
Results	Distances between all craniofacial landmarks were normalized to the geometric mean of the skull and symmetrical distances were averaged. Group differences were then tested by linear regression, comparing deletion carriers and duplication carriers each to controls. For the rat cohort the deletion, duplication and control groups were tested within a single regression model. For the mouse cohort, tw…
Lasso Selection	Least absolute shrinkage and selection operator (LASSO) selection was performed to identify a subset of features that most distinguish deletion and duplications from controls. Informative features that were specific to a single craniofacial process in this table are shown in Figures 3B and 3D.
Definitions of column Headings:
Feature ID	The designated label for specific craniofacial features. A "feature" is defined as the distance between two landmarks. Symmetrical features are averaged and collapsed into one.
Symmetrical features	Lists all distances that are averaged for each feature
Facial Process	Features that correspond to specific orofacial processes are labeled as "frontal", "nasal", "maxilla" and "mandible". Features that span multiple processes are listed as "other".
likelihood ratio test for genotype p value	Statistical significance from a likelihood ratio test of linear regression models.
p value under fdr	Criteria for significance in this study was a false discovery rate < 0.05
coefficient for deletion vs. control	regression coefficient of the deletion group relative to the control group
coefficient for duplication vs. control	regression coefficient of the duplication group relative to the control group

### Sheet: Rat results
Landmark ID	Symmetrical Landmarks	Facial Process	likelihood ratio test for genotype p value	p value under fdr	coefficient for deletion vs. control	coefficient for duplication vs. control
8-3	8-3, 4-7	nasal	9.66356e-13	8.98711e-11	-0.0318275	0.00483616
8-14	8-14, 4-18	nasal	4.05245e-11	1.88439e-09	-0.0339852	0.00689972
18-3	18-3, 14-7	other	1.99562e-10	6.18642e-09	-0.0267593	0.0116004
3-7	3-7	nasal	1.26301e-09	2.93649e-08	-0.0316637	0.011571
3-1	3-1, 7-5	other	4.74605e-09	8.82765e-08	0.0164172	-0.0130912
4-8	4-8	nasal	1.21667e-08	1.88583e-07	-0.038392	-0.00274594
4-2	4-2, 8-6	frontal	9.47635e-08	1.259e-06	0.0218144	-0.00662133
9-13	9-13, 9-17	other	1.24419e-07	1.29391e-06	0.0289611	-0.0189412
4-14	4-14, 8-18	other	1.25217e-07	1.29391e-06	-0.0166216	0.0117238
19-4	19-4, 15-8	other	2.24142e-07	2.08452e-06	-0.0156801	0.0130112
4-1	4-1, 8-5	other	2.51221e-07	2.12396e-06	0.0234612	-0.00579035
1-13	1-13, 5-17	other	4.69266e-07	3.63681e-06	0.0169477	-0.0120801
8-13	8-13, 4-17	other	8.54069e-07	6.10988e-06	-0.0142093	0.00320984
19-3	19-3, 15-7	other	1.39418e-06	9.26134e-06	-0.00758001	0.0126135
14-1	14-1, 18-5	other	1.68698e-06	1.04593e-05	0.0150984	-0.00830719
9-12	9-12, 9-16	frontal	3.35192e-06	1.9483e-05	0.0304194	-0.00969371
19-13	19-13, 15-17	maxilla	4.47736e-06	2.38441e-05	-0.0152062	0.00872896
5-13	5-13, 1-17	other	4.61499e-06	2.38441e-05	0.0124646	-0.0116509
10-3	10-7	nasal	5.90528e-06	2.89048e-05	-0.0136817	0.00682532
4-13	4-13, 8-17	other	9.08127e-06	4.1615e-05	-0.00722871	0.00579085
15-13	15-13, 19-17	maxilla	9.39693e-06	4.1615e-05	-0.014945	0.00934091
8-12	8-12, 4-16	nasal	2.04119e-05	8.62865e-05	-0.0230822	-0.00100339
1-12	1-12, 5-16	other	3.58738e-05	0.000145055	0.0224184	0.00284507
19-12	19-12, 15-16	maxilla	4.71842e-05	0.000182839	-0.0227295	-0.00197942
2-13	2-13, 6-17	other	5.16249e-05	0.000192045	0.0177106	-0.0103518
15-4	15-4, 19-8	other	8.73613e-05	0.000312485	-0.00947437	0.013806
6-13	6-13, 2-17	other	0.000101496	0.000349597	0.0154645	-0.0112151
9-4	9-4, 9-8	frontal	0.000106719	0.00035446	0.0221235	-0.011628
7-12	7-12, 3-16	nasal	0.000118792	0.000373685	-0.0180509	-0.00188815
15-12	15-12, 19-16	maxilla	0.000120543	0.000373685	-0.0217975	-0.000954571
14-18	14-18	other	0.000209031	0.000627093	-0.0193863	0.00859073
14-3	14-3, 18-7	other	0.000329612	0.000957936	-0.00959604	0.00545487
11-15	11-15, 11-19	other	0.000481967	0.00135827	-0.00253265	0.00939288
1-5	1-5	other	0.000647697	0.00177164	-0.00696255	0.013751
3-2	3-2, 7-6	frontal	0.00134309	0.00356877	0.0110733	-0.0050067
2-12	2-12, 6-16	frontal	0.00158352	0.00409075	0.015876	-0.00198204
5-12	5-12, 1-16	other	0.00167834	0.00421852	0.0160565	-0.000548439
10-14	10-14, 10-18	other	0.00219666	0.00537604	-0.0167337	0.00940123
4-12	4-12, 8-16	other	0.00237626	0.00566647	-0.0179649	0.0009648
11-9	11-9	other	0.00316631	0.00736168	0.023136	-0.0106884
11-1	11-1, 11-5	other	0.00389838	0.00884266	0.00995408	-0.00991828
11-13	11-13, 11-17	other	0.00697456	0.0151306	-0.0127618	0.00499235
9-3	9-3, 9-7	frontal	0.00699585	0.0151306	0.0118878	-0.00880293
6-12	6-12, 2-16	other	0.00736917	0.0155758	0.0126946	-0.0042953
MW	MW (left), MW (right)	Mandible	0.00864959	0.0178758	-0.00892072	0.00919835
3-12	3-12, 7-16	other	0.00947279	0.0191515	-0.0124187	-0.000274661
3-17	3-17, 7-13	other	0.0113889	0.0225355	-0.00816904	-0.000484105
15-3	15-3, 19-7	other	0.0119795	0.0232104	-0.00246131	0.0107562
9-15	9-15, 9-19	other	0.0129476	0.024574	0.0184318	-0.00340203
15-1	15-1, 19-5	other	0.0166798	0.0310244	0.00602341	-0.00643662
11-12	11-12, 11-16	other	0.0176012	0.0320962	-0.0217219	-0.00794066
11-2	11-2, 11-6	other	0.0186806	0.0334095	0.0162835	-0.00531083
8-2	8-2, 4-6	frontal	0.0296686	0.0520601	0.00567477	-0.00716317
9-1	9-1, 9-5	frontal	0.0526807	0.0907279	0.00759687	-0.000143451
19-14	19-14, 15-18	maxilla	0.0606124	0.10249	-0.000536254	0.00731149
10-9	10-9	frontal	0.064518	0.107146	0.0148987	-0.0130705
18-12	18-12, 14-16	other	0.0658405	0.107424	-0.0126474	-0.00304375
9-14	9-14, 9-18	other	0.0781198	0.125261	0.0109757	-0.00535226
15-19	15-19	maxilla	0.0867838	0.136795	-0.00279411	0.00441803
19-1	19-1, 15-5	other	0.111432	0.172719	0.00416581	-0.00356994
7-1	7-1, 3-5	other	0.146254	0.222978	-0.00605412	0.000286893
4-3	4-3, 8-7	other	0.154187	0.227955	0.00844995	0.00569018
9-2	9-2, 9-6	frontal	0.154421	0.227955	0.00509266	-0.00509941
10-2	10-2, 10-6	frontal	0.161619	0.234853	0.00913275	-0.00846664
10-12	10-12, 10-16	other	0.194695	0.278029	-0.0125606	-0.00580063
10-1	10-1, 10-5	other	0.197311	0.278029	0.00459908	-0.00772265
15-2	15-2, 19-6	other	0.219677	0.304925	0.0106064	0.00313047
19-2	19-2, 15-6	other	0.261083	0.356079	0.00984633	0.00315581
10-15	10-15, 10-19	other	0.267948	0.356079	0.000350785	0.0148468
14-13	14-13, 18-17	maxilla	0.268016	0.356079	0.00741443	0.00388331
11-4	11-4, 11-8	nasal	0.302007	0.395586	-0.0092092	0.000685997
14-12	14-12, 18-16	other	0.408623	0.527805	-0.00757977	-0.0012052
13-17	13-17	maxilla	0.440829	0.561603	-0.00446194	-0.00272984
14-2	14-2, 18-6	other	0.468773	0.586119	0.0050323	5.21834e-05
10-4	10-4, 10-8	nasal	0.472677	0.586119	-0.0065338	-0.00120711
8-1	8-1, 4-5	other	0.49943	0.604291	-0.00110124	-0.0037483
16-13	16-13, 12-17	maxilla	0.504426	0.604291	-0.0048518	-0.00415491
15-14	15-14, 19-18	other	0.506825	0.604291	0.0054568	0.00481952
2-6	2-6	frontal	0.550377	0.647912	0.00102565	-0.00557434
12-16	12-16	maxilla	0.601973	0.699794	0.00817481	0.0100706
11-3	11-3, 11-7	nasal	0.784732	0.892194	-0.00133303	0.00296836
18-13	18-13, 14-17	other	0.795451	0.892194	-0.000347389	0.00253501
ML	ML (left), ML (right)	Mandible	0.796259	0.892194	0.000472471	-0.00226317
3-13	3-13, 7-17	other	0.829623	0.918511	-0.00174602	-0.000654846
7-2	7-2, 3-6	other	0.852319	0.924995	-0.0031332	-0.00166325
12-13	12-13, 16-17	maxilla	0.855371	0.924995	-0.00165202	-0.00259458
11-10	11-10	nasal	0.877083	0.937571	0.00658361	0.00414322
18-1	18-1, 14-5	other	0.906317	0.954722	0.0018056	0.000651116
6-1	6-1, 2-5	other	0.930111	0.954722	-0.000667084	0.000748537
18-2	18-2, 14-6	other	0.931487	0.954722	-0.00072771	0.00113385
11-14	11-14, 11-18	other	0.934191	0.954722	-0.00167335	-0.00209867
10-13	10-13, 10-17	other	0.956585	0.966982	-0.000130502	-0.00139036
2-1	2-1, 6-5	other	0.981261	0.981261	0.000640475	-0.000228698

### Sheet: Rat Lasso Selection
Landmark ID	Symmetrical Landmarks	Facial Process	likelihood ratio test for genotype p value	p value under fdr	coefficient for deletion vs. control	coefficient for duplication vs. control
11-9	11-9	other	0.00316631	0.00736168	0.023136	-0.0106884
1-12	1-12, 5-16	other	3.58738e-05	0.000145055	0.0224184	0.00284507
1-13	1-13, 5-17	other	4.69266e-07	3.63681e-06	0.0169477	-0.0120801
3-1	3-1, 7-5	other	4.74605e-09	8.82765e-08	0.0164172	-0.0130912
2-12	2-12, 6-16	frontal	0.00158352	0.00409075	0.015876	-0.00198204
6-13	6-13, 2-17	other	0.000101496	0.000349597	0.0154645	-0.0112151
9-3	9-3, 9-7	frontal	0.00699585	0.0151306	0.0118878	-0.00880293
11-1	11-1, 11-5	other	0.00389838	0.00884266	0.00995408	-0.00991828
11-15	11-15, 11-19	other	0.000481967	0.00135827	-0.00253265	0.00939288
1-5	1-5	other	0.000647697	0.00177164	-0.00696255	0.013751
4-13	4-13, 8-17	other	9.08127e-06	4.1615e-05	-0.00722871	0.00579085
19-3	19-3, 15-7	other	1.39418e-06	9.26134e-06	-0.00758001	0.0126135
3-17	3-17, 7-13	other	0.0113889	0.0225355	-0.00816904	-0.000484105
MW	MW (left), MW (right)	Mandible	0.00864959	0.0178758	-0.00892072	0.00919835
14-3	14-3, 18-7	other	0.000329612	0.000957936	-0.00959604	0.00545487
19-4	19-4, 15-8	other	2.24142e-07	2.08452e-06	-0.0156801	0.0130112
4-14	4-14, 8-18	other	1.25217e-07	1.29391e-06	-0.0166216	0.0117238
10-14	10-14, 10-18	other	0.00219666	0.00537604	-0.0167337	0.00940123
4-12	4-12, 8-16	other	0.00237626	0.00566647	-0.0179649	0.0009648
14-18	14-18	other	0.000209031	0.000627093	-0.0193863	0.00859073
15-12	15-12, 19-16	maxilla	0.000120543	0.000373685	-0.0217975	-0.000954571
8-3	8-3, 4-7	nasal	9.66356e-13	8.98711e-11	-0.0318275	0.00483616
8-14	8-14, 4-18	nasal	4.05245e-11	1.88439e-09	-0.0339852	0.00689972
4-8	4-8	nasal	1.21667e-08	1.88583e-07	-0.038392	-0.00274594

### Sheet: Mouse results
			Univariate models for deletion vs. controls			Univariate models for Duplications vs. Controls
Landmark ID	Symmetrical Landmarks	Facial Process	likelihood ratio test for genotype p value	p value under fdr	coefficient for deletion vs. control	likelihood ratio test for genotype p value	p value under fdr	coefficient for duplication vs. control
8-3	8-3, 4-7	nasal	0.00357757	0.227904	-0.0208994	0.0735087	0.443969	0.00997627
3-7	3-7	nasal	0.00722491	0.227904	-0.0247224	0.0435949	0.443969	0.0127657
ML	ML (left), ML (right)	Mandible	0.00967957	0.227904	-0.00870134	0.0022535	0.0861077	0.0106599
2-6	2-6	frontal	0.00980231	0.227904	0.0415878	0.880251	0.956249	-0.00117831
9-2	9-2, 9-6	frontal	0.0123495	0.2297	0.0272544	0.915337	0.956249	-0.00101088
10-3	10-7	nasal	0.0295657	0.453175	-0.01262	0.0457741	0.443969	0.00649484
19-3	19-3, 15-7	other	0.0362223	0.453175	-0.0156351	0.63992	0.838205	-0.00247192
2-1	2-1, 6-5	orbital	0.0389828	0.453175	-0.0194615	0.108054	0.518962	0.0112751
6-12	6-12, 2-16	other	0.0460423	0.466739	0.0123582	0.568324	0.83787	-0.00250713
18-3	18-3, 14-7	other	0.050187	0.466739	-0.0140898	0.403611	0.732928	0.00377658
9-12	9-12, 9-16	frontal	0.0624054	0.527609	0.0234206	0.619775	0.83787	-0.00502851
3-17	3-17, 7-13	other	0.0744772	0.554303	-0.0128319	0.538449	0.83787	0.0026619
4-8	4-8	nasal	0.0815626	0.554303	-0.0170622	0.574297	0.83787	0.00500008
3-1	3-1, 7-5	orbital	0.0887853	0.554303	0.012289	0.58915	0.83787	0.00261679
8-12	8-12, 4-16	nasal	0.0943344	0.554303	0.00778861	0.116466	0.518962	0.00512637
15-3	15-3, 19-7	other	0.0992796	0.554303	-0.0186452	0.122689	0.518962	-0.0119986
3-13	3-13, 7-17	other	0.104106	0.554303	-0.0100141	0.909507	0.956249	-0.000605238
18-12	18-12, 14-16	other	0.107284	0.554303	0.00780599	0.278116	0.630848	-0.00491447
14-3	14-3, 18-7	other	0.120266	0.559936	-0.00811161	0.149217	0.533737	0.00816742
4-12	4-12, 8-16	other	0.124297	0.559936	0.00783273	0.122765	0.518962	0.00537377
MW	MW (left), MW (right)	Mandible	0.133847	0.559936	-0.0151756	0.733446	0.863424	-0.0048153
12-16	12-16	maxilla	0.13553	0.559936	0.00539581	0.791959	0.898197	-0.000718672
6-1	6-1, 2-5	other	0.138479	0.559936	0.0138225	0.0775988	0.443969	0.00842369
2-12	2-12, 6-16	frontal	0.16148	0.618154	0.00707011	0.594999	0.83787	-0.00222723
9-1	9-1, 9-5	frontal	0.16617	0.618154	0.00947486	0.266349	0.630848	0.00575759
3-2	3-2, 7-6	frontal	0.176346	0.630776	0.0122725	0.316513	0.68034	-0.00775562
18-2	18-2, 14-6	other	0.200861	0.668799	0.0118229	0.692977	0.839172	-0.00215852
8-2	8-2, 4-6	frontal	0.20256	0.668799	0.0107925	0.950764	0.956249	-0.000430221
15-19	15-19	maxilla	0.20855	0.668799	0.0142897	0.0593627	0.443969	0.019785
19-4	19-4, 15-8	other	0.23175	0.713262	-0.00836985	0.246495	0.630848	-0.00680853
11-15	11-15, 11-19	other	0.248044	0.713262	-0.00750618	0.919798	0.956249	0.00060766
15-4	15-4, 19-8	other	0.256713	0.713262	-0.0112894	0.0521811	0.443969	-0.0157741
9-3	9-3, 9-7	frontal	0.261906	0.713262	0.0176477	0.537644	0.83787	-0.00538007
9-13	9-13, 9-17	other	0.267152	0.713262	0.0166333	0.325236	0.68034	-0.0108375
4-1	4-1, 8-5	orbital	0.268432	0.713262	0.00963379	0.14853	0.533737	0.0101187
7-2	7-2, 3-6	other	0.289736	0.730957	0.0114578	0.956249	0.956249	0.000313588
14-12	14-12, 18-16	other	0.290811	0.730957	0.00445692	0.349324	0.706243	-0.0036797
7-1	7-1, 3-5	other	0.331555	0.811437	-0.00700101	0.00277767	0.0861077	0.0117011
10-13	10-13, 10-17	other	0.349698	0.828796	-0.00632462	0.541003	0.83787	-0.00607537
9-4	9-4, 9-8	frontal	0.360966	0.828796	0.0145366	0.818456	0.917065	-0.00244712
19-14	19-14, 15-18	maxilla	0.365383	0.828796	0.00489592	0.0312973	0.443969	-0.0136751
4-2	4-2, 8-6	frontal	0.403104	0.836847	0.00835303	0.776177	0.891166	-0.00260126
11-9	11-9	other	0.403369	0.836847	0.0269285	0.544054	0.83787	0.0137131
10-2	10-2, 10-6	frontal	0.410167	0.836847	0.0104802	0.665632	0.839172	0.00492938
9-14	9-14, 9-18	other	0.410335	0.836847	0.0118945	0.940093	0.956249	0.000768701
14-2	14-2, 18-6	other	0.413925	0.836847	-0.00682456	0.583195	0.83787	0.00428553
4-14	4-14, 8-18	other	0.425573	0.842091	0.00360434	0.0811557	0.443969	0.00545307
11-14	11-14, 11-18	other	0.441116	0.854662	0.0131012	0.672748	0.839172	0.0066777
10-4	10-4, 10-8	nasal	0.451772	0.857444	-0.00528181	0.476404	0.835955	-0.00398521
8-14	8-14, 4-18	nasal	0.479374	0.881835	-0.00657305	0.939538	0.956249	-0.000560127
11-10	11-10	nasal	0.519342	0.881835	0.0156005	0.703822	0.839172	0.00795257
10-1	10-1, 10-5	other	0.526766	0.881835	-0.00543664	0.0216254	0.402233	0.0153156
15-1	15-1, 19-5	other	0.528659	0.881835	-0.0048576	0.245163	0.630848	-0.00860364
11-2	11-2, 11-6	other	0.52937	0.881835	0.0169437	0.546414	0.83787	0.0135915
8-13	8-13, 4-17	other	0.530231	0.881835	-0.00431866	0.374441	0.714525	0.00347802
10-14	10-14, 10-18	other	0.536715	0.881835	-0.00421088	0.672602	0.839172	-0.00270718
10-15	10-15, 10-19	other	0.541328	0.881835	-0.0070323	0.13986	0.533737	-0.0215469
4-3	4-3, 8-7	other	0.56572	0.881835	-0.0043555	0.317653	0.68034	0.00699129
9-15	9-15, 9-19	other	0.568158	0.881835	0.00939441	0.173036	0.546911	-0.0173228
14-13	14-13, 18-17	maxilla	0.580703	0.881835	0.00330691	0.0797308	0.443969	-0.0115312
11-12	11-12, 11-16	other	0.594888	0.881835	0.0112841	0.238806	0.630848	0.0170939
11-1	11-1, 11-5	other	0.602765	0.881835	0.0106499	0.162482	0.539672	0.0222401
15-2	15-2, 19-6	other	0.615318	0.881835	-0.00672753	0.0558248	0.443969	-0.0188919
5-12	5-12, 1-16	other	0.616979	0.881835	0.00289447	0.329197	0.68034	0.00513811
10-9	10-9	frontal	0.617191	0.881835	0.00953382	0.621646	0.83787	0.00604041
15-14	15-14, 19-18	other	0.625818	0.881835	-0.00415332	0.0068204	0.158574	-0.0269442
1-5	1-5	other	0.636376	0.883328	-0.00445677	0.0645981	0.443969	0.0110478
14-18	14-18	other	0.647894	0.886091	0.0053217	0.224732	0.630848	-0.0142576
8-1	8-1, 4-5	other	0.664209	0.892749	-0.00278464	0.0013419	0.0861077	0.0125654
6-13	6-13, 2-17	other	0.671961	0.892749	0.00481557	0.277085	0.630848	-0.00770791
15-13	15-13, 19-17	maxilla	0.693992	0.909032	-0.00291423	0.750246	0.872161	-0.00217935
11-4	11-4, 11-8	nasal	0.712532	0.920354	0.00725895	0.409809	0.732928	0.0162543
15-12	15-12, 19-16	maxilla	0.728471	0.928052	-0.0021018	0.176423	0.546911	-0.0083945
18-13	18-13, 14-17	other	0.739206	0.929002	0.00284614	0.161851	0.539672	-0.00930142
19-1	19-1, 15-5	other	0.74931	0.929145	0.00169039	0.699998	0.839172	0.00188969
11-13	11-13, 11-17	other	0.76203	0.932484	0.00530131	0.132615	0.533737	0.021186
1-12	1-12, 5-16	other	0.784637	0.944215	-0.00143109	0.265933	0.630848	0.00557868
4-13	4-13, 8-17	other	0.791922	0.944215	-0.00137756	0.631303	0.838205	0.00182322
1-13	1-13, 5-17	other	0.833998	0.977291	0.00149798	0.907308	0.956249	-0.000978441
16-13	16-13, 12-17	maxilla	0.840681	0.977291	0.00148484	0.38032	0.714525	-0.00531604
18-1	18-1, 14-5	other	0.864181	0.983592	0.00122154	0.384153	0.714525	0.00414124
13-17	13-17	maxilla	0.867253	0.983592	-0.000887084	0.547265	0.83787	0.0023603
19-2	19-2, 15-6	other	0.884172	0.990698	0.00151733	0.0990604	0.511812	-0.01295
7-12	7-12, 3-16	nasal	0.910357	0.992841	0.000558871	0.492402	0.83787	0.00254585
5-13	5-13, 1-17	other	0.925048	0.992841	0.000678896	0.848791	0.939733	0.00140567
3-12	3-12, 7-16	other	0.942054	0.992841	0.000361166	0.619067	0.83787	0.00188234
10-12	10-12, 10-16	other	0.966108	0.992841	0.000168438	0.555129	0.83787	0.00252423
19-13	19-13, 15-17	maxilla	0.968163	0.992841	-0.000292779	0.678045	0.839172	0.00268992
11-3	11-3, 11-7	nasal	0.973616	0.992841	0.000787403	0.262817	0.630848	0.0221108
19-12	19-12, 15-16	maxilla	0.973681	0.992841	-0.000181471	0.227488	0.630848	-0.00705389
12-13	12-13, 16-17	maxilla	0.986302	0.992841	-0.000129317	0.380853	0.714525	-0.00598014
14-1	14-1, 18-5	other	0.988446	0.992841	-0.000111862	0.0446547	0.443969	0.0123949
2-13	2-13, 6-17	other	0.992841	0.992841	9.90664e-05	0.268976	0.630848	-0.00910658

### Sheet: Mouse Lasso Selection
			Deletion vs. Control			Duplication vs. Control
Landmark ID	Symmetrical Landmarks	Facial Process	likelihood ratio test for genotype p value	p value under fdr	coefficient for deletion vs. control	likelihood ratio test for genotype p value	p value under fdr	coefficient for duplication vs. control
2-6	2-6	Frontal	0.00980231	0.227904	0.0415878	0.880251	0.956249	-0.00117831
9-2	9-2, 9-6	Frontal	0.0123495	0.2297	0.0272544	0.915337	0.956249	-0.00101088
19-14	19-14, 15-18	Maxilla	0.365383	0.828796	0.00489592	0.0312973	0.443969	-0.0136751
8-1	8-1, 4-5	Other	0.664209	0.892749	-0.00278464	0.0013419	0.0861077	0.0125654
10-1	10-1, 10-5	Other	0.526766	0.881835	-0.00543664	0.0216254	0.402233	0.0153156
7-1	7-1, 3-5	Other	0.331555	0.811437	-0.00700101	0.00277767	0.0861077	0.0117011
ML	ML	Mandible	0.00967957	0.227904	-0.00870134	0.0022535	0.0861077	0.0106599
19-3	19-3, 15-7	Other	0.0362223	0.453175	-0.0156351	0.63992	0.838205	-0.00247192
2-1	2-1, 6-5	Other	0.0389828	0.453175	-0.0194615	0.108054	0.518962	0.0112751
8-3	8-3, 4-7	Nasal	0.00357757	0.227904	-0.0208994	0.0735087	0.443969	0.00997627
