## Supplemental Table 5 for "Oligogenic effects of 16p11.2 copy number variation on craniofacial development"

### Sheet: Legend
Table S5 Tests for gene x gene interactions between KCTD13, MAPK3 and MVP. For knockdown and overexpression experiments, we compared the mean difference in results for genes individually and in combination. Two way and three way gene interaction models were fitted in order to test the synergy effect from double-hit or triple-hit groups. Red highlights indicate significant results. Single gene tes…
Column name	Description
Gene combination	Individual, pairwise or three way combination of gRNAs or mRNAs that were injected
CRISPR	CRISPR/Cas9 knockdown model
RNA50	Overexpression model at a dose of 50 pg
RNA75	Overexpression model at a dose of 75 pg
R

### Sheet: TableS5
Gene combination	ceratohyal arch angle (CHA)				frontonasal area (FNA)				interocular distance (IOD)
	CRISPR		RNA 50		CRISPR		RNA 50		CRISPR		RNA 50
	effect size	p value	effect size	p value	effect size	p value	effect size	p value	effect size	p value	effect size	p value
KCTD13xMAPK3	1.71	0.46	-0.95	0.64	408.4	0.57	394.39	0.57	1.66	0.29	3.48	0.01
KCTD13xMVP	1.21	0.6	-3.43	0.1	-609.8	0.36	-223.89	0.75	0.19	0.9	2.33	0.07
MAPK3xMVP	0.71	0.75	-1.15	0.55	-1415.7	0.03	304.28	0.64	3.77	0.01	2.76	0.02
KCTD13xMAPK3xMVP	-1.86	0.58	-1.37	0.63	276.7	0.78	474.8	0.64	-2.99	0.18	-3.22	0.08
