## Supplemental Table 6 for "Oligogenic effects of 16p11.2 copy number variation on craniofacial development"

### Sheet: Sample Key
Sample ID	genotype	Strain	Species	Stage	Anatomy	Phenotype
bnm	wild-type	C57BL/6J	Mus musculus	TS17/E10.5	Mesenchyme of frontonasal process	normal
bpe	wild-type	C57BL/6J	Mus musculus	TS17/E10.5	Ectoderm of mandibular part of first pharyngeal arch	normal
bpm	wild-type	C57BL/6J	Mus musculus	TS17/E10.5	Mesenchyme of mandibular part of first pharyngeal arch	normal
dne	wild-type	C57BL/6J	Mus musculus	TS19/E11.5	TS19 ectoderm of frontonasal process	normal
dnm	wild-type	C57BL/6J	Mus musculus	TS19/E11.5	Mesenchyme of frontonasal process	normal
dpe	wild-type	C57BL/6J	Mus musculus	TS19/E11.5	Ectoderm of mandibular part of first pharyngeal arch	normal
dpm	wild-type	C57BL/6J	Mus musculus	TS19/E11.5	Mesenchyme of mandibular part of first pharyngeal arch	normal
dxe	wild-type	C57BL/6J	Mus musculus	TS19/E11.5	Ectoderm of maxillary process	normal
dxm	wild-type	C57BL/6J	Mus musculus	TS19/E11.5	Mesenchyme of maxillary process	normal
fne	wild-type	C57BL/6J	Mus musculus	TS21/E12.5	TS21 ectoderm of frontonasal process	normal
fnm	wild-type	C57BL/6J	Mus musculus	TS21/E12.5	Mesenchyme of frontonasal process	normal
fpe	wild-type	C57BL/6J	Mus musculus	TS21/E12.5	Ectoderm of mandibular part of first pharyngeal arch	normal
fpm	wild-type	C57BL/6J	Mus musculus	TS21/E12.5	Mesenchyme of mandibular part of first pharyngeal arch	normal
fxe	wild-type	C57BL/6J	Mus musculus	TS21/E12.5	Ectoderm of maxillary process	normal
fxm	wild-type	C57BL/6J	Mus musculus	TS21/E12.5	Mesenchyme of maxillary process	normal

### Sheet: Expression values for 16p genes
		nasal	nasal	nasal	mandible	mandible	mandible	mandible	mandible	mandible	nasal	nasal	nasal	nasal	nasal	nasal	mandible	mandible	mandible	mandible	mandible	mandible	maxilla	maxilla	maxilla	maxilla	maxilla	maxilla	nasal	nasal	nasal	nasal	nasal	nasal	mandible	mandible	mandible	mandible	mandible	mandible	maxilla	maxilla	maxilla	maxilla	maxilla	maxilla
GeneName	Significant effect on zebrafish mandible	bnm1	bnm2	bnm3	bpe1	bpe2	bpe3	bpm1	bpm2	bpm3	dne1	dne2	dne3	dnm1	dnm2	dnm3	dpe1	dpe2	dpe3	dpm1	dpm2	dpm3	dxe1	dxe2	dxe3	dxm1	dxm2	dxm3	fne1	fne2	fne3	fnm1	fnm2	fnm3	fpe1	fpe2	fpe3	fpm1	fpm2	fpm3	fxe1	fxe2	fxe3	fxm1	fxm2	fxm3
Mapk3	FALSE	8.71	8.44	8.71	8.38	8.42	8.43	8.74	8.52	8.44	8.37	8.14	8.44	8.47	8.34	8.51	8.59	8.37	8.5	8.52	8.38	8.35	8.48	8.16	8.25	8.38	8.41	8.33	8.63	8.5	8.17	8.53	8.5	8.66	8.63	8.72	8.42	8.53	8.55	8.41	8.58	8.51	8.55	8.21	8.4	8.41
Kctd13	FALSE	7.62	7.56	7.53	7.62	7.66	7.38	7.64	7.49	7.13	7.58	7.36	7.58	7.44	7.36	7.57	7.58	7.36	7.63	7.43	7.36	7.28	7.65	7.46	7.66	7.54	7.49	7.25	7.44	7.6	7.18	7.51	7.47	7.54	7.44	7.3	7.34	7.46	7.35	7.4	7.43	7.24	7.4	7.07	7.45	7.28
Mvp	FALSE	6	5.76	5.83	5.63	5.85	5.79	6.01	5.77	5.64	5.53	5.96	5.46	5.71	5.81	5.57	5.74	5.69	5.74	5.62	5.96	5.88	5.76	5.65	5.63	5.81	5.9	5.78	5.88	6	6.11	5.61	5.73	5.7	5.63	5.7	5.82	5.81	5.78	5.93	5.82	5.72	5.86	6.11	5.75	5.95
Bola2	FALSE	8.38	8.45	8.41	8.43	8.38	8.11	8.66	8.89	8.7	8.23	8.04	8.13	8.12	7.87	8.13	8.03	8.14	8.2	8.09	8.17	8.21	8.09	8.22	8.13	8.23	8.21	8.12	8.21	8.23	7.88	7.99	7.79	7.82	8.12	8.02	8.23	7.71	7.82	7.86	8.01	8.2	8.1	7.58	7.95	7.83
Slx1b	FALSE	6.32	6.52	6.5	6.34	6.35	6.49	6.25	6.36	6.48	6.03	6.29	6.24	6.37	6.29	6.25	6.23	6.25	6.39	6.16	6.15	6.48	6.4	6.37	6.37	6.65	6.21	6.27	6.52	6.42	6.42	6.45	6.31	6.56	6.02	6.18	6.25	6.18	6.13	6.23	6.13	6.32	6.22	6.46	6.61	6.29
Qprt	FALSE	6.03	6.2	6.46	5.8	5.89	5.76	5.91	5.79	5.8	5.51	6.27	5.72	6.16	6.37	6.08	5.49	5.39	5.61	5.79	5.9	5.73	5.63	5.63	5.73	5.7	5.78	5.6	5.76	5.66	6.58	5.75	5.89	5.68	5.04	5.39	5.08	5.59	5.72	5.88	5.12	5.73	5.75	6.46	5.54	5.51
Zg16	FALSE	3.21	3.81	3.4	3.91	3.62	3.81	3.39	3.79	3.66	3.79	3.73	3.8	3.5	3.62	3.25	3.3	3.58	3.74	3.59	3.25	3.4	3.53	3.88	4.05	3.28	3.64	3.47	3.74	3.3	4.08	3.54	3.52	3.43	3.61	3.51	3.96	3.55	3.71	3.75	3.31	3.34	3.64	3.84	3.57	3.46
Kif22	FALSE	9.43	9.33	9.31	9.29	9.28	9.19	9.57	9.84	9.84	9.11	8.91	9.09	9.35	9.32	9.33	8.78	9.08	9.08	9.32	9.29	9.32	8.92	9.07	9.03	9.55	9.57	9.49	8.72	8.8	8.29	9.04	8.76	8.75	8.99	9.02	8.91	8.91	8.86	8.81	8.91	8.93	8.84	8.67	9.03	9.05
Maz	FALSE	9.29	9.31	9.33	9.22	9.18	9.07	9.38	9.16	8.98	9.17	9.2	9.03	9.26	9.05	9.28	9.17	9.05	9.2	9.36	9.15	9.19	9.08	9.06	8.94	9.25	9.07	9.09	9.03	8.86	9.15	9.21	9.24	9.34	9	9.08	9.09	9.25	9.23	9.32	9.27	9.12	9.13	9.27	9.35	9.31
PRRT2	FALSE	6.7	6.59	6.75	6.89	6.76	6.35	6.61	6.74	6.42	6.36	6.71	6.32	6.49	6.46	6.49	6.23	6.28	6.54	6.83	6.6	6.56	6.49	6.24	6.4	6.83	6.65	6.59	6.62	6.4	7.43	7.1	7	7.17	6.41	6.45	6.67	7.39	7.35	7.06	6.75	6.74	6.63	7.71	7.22	7.24
SPN	FALSE	5.43	5.22	5.29	5.33	5.66	5.3	5.49	5.39	5.56	5.08	5.84	5.34	5.61	5.47	5.39	5.38	5.46	5.46	5.55	5.57	5.52	5.46	5.39	5.47	5.33	5.47	5.6	5.46	5.47	6.29	5.33	5.42	5.4	5.43	5.52	5.46	5.53	5.33	5.5	5.23	5.32	5.54	5.91	5.55	5.3
Tmem219	FALSE	5.9	5.97	5.79	5.96	6.12	6.07	5.96	5.94	5.85	5.86	6.21	5.74	5.84	5.89	6.02	5.76	5.8	5.65	5.75	5.95	6.09	5.77	5.98	5.7	5.77	5.66	5.86	6.03	5.96	5.83	6	5.98	5.86	6.04	6	5.96	5.75	5.9	5.91	5.74	5.94	6.07	5.86	5.89	5.85
Hirip3	FALSE	7.57	7.67	7.82	7.23	7.34	7.29	7.9	7.73	7.79	7.39	7.17	7.34	7.53	7.61	7.57	7.17	7.18	7.23	7.7	7.53	7.78	7.27	7.09	7.15	7.72	7.61	7.51	6.99	6.97	6.55	7.39	7.13	7.15	7.26	7.27	7.13	7.38	7.39	7.4	7.1	7.18	7.04	7.16	7.53	7.38
Doc2a	FALSE	5.78	5.74	6.1	5.5	5.48	5.48	5.19	5.34	5.39	5.37	5.86	5.49	5.59	5.46	5.48	5	5.17	5.25	5.53	5.43	5.6	5.09	5.2	5.43	5.02	5.26	5.23	5.64	5.41	5.74	5.32	5.6	5.46	5.2	5.25	5.21	5.15	5.32	5.34	5.38	5.28	5.36	5.54	5.16	5.26
c16orf92	FALSE	7.09	7.3	7.41	6.87	7.33	7.01	6.85	6.99	6.68	7.11	7.3	6.93	7.11	7.42	6.88	6.82	6.65	7.04	7.06	7.13	7.14	6.95	7.08	6.97	7.07	6.89	7.16	7.02	6.94	7.73	7.06	7.31	7.18	6.72	6.88	7.2	7.17	7.11	7.29	7.05	6.63	7.24	7.7	7.11	7.19
Aldoa	FALSE	11.87	11.86	11.74	11.86	11.94	11.96	11.88	11.93	11.9	11.65	11.74	11.62	11.49	11.27	11.47	11.54	11.44	11.55	11.34	11.37	11.37	11.69	11.64	11.51	11.38	11.43	11.31	11.72	11.69	11.67	11.41	11.37	11.36	11.64	11.55	11.68	11.38	11.32	11.34	11.78	11.68	11.78	10.97	11.08	11.06
Ppp4c	FALSE	9.84	9.76	9.74	9.69	9.78	9.77	9.83	9.87	9.86	9.71	9.63	9.7	9.6	9.51	9.73	9.67	9.68	9.68	9.67	9.58	9.55	9.63	9.68	9.62	9.61	9.54	9.56	9.61	9.58	9.58	9.49	9.38	9.29	9.61	9.51	9.68	9.38	9.39	9.24	9.58	9.59	9.64	9.2	9.49	9.33
Tbx6	FALSE	5.6	5.5	5.58	5.71	5.74	5.41	5.67	5.81	5.93	5.54	6	5.8	5.59	5.78	5.3	5.52	5.52	5.53	5.66	5.63	5.51	5.5	5.85	5.41	5.56	6.46	5.62	5.41	5.8	6.18	5.65	5.79	5.48	5.49	5.61	5.75	5.45	5.64	6.03	5.61	5.82	5.78	6.06	5.52	5.32
Ypel3	FALSE	7.38	7.51	7.28	7.56	7.58	7.42	7.78	7.59	7.51	7.72	7.95	7.78	7.64	7.53	7.59	7.66	7.54	7.61	7.6	7.72	7.75	7.57	7.73	7.58	7.63	7.53	7.35	7.84	7.88	8.02	7.88	7.94	7.69	7.77	7.56	7.7	7.74	7.85	7.83	7.78	7.67	7.81	7.86	7.54	7.36
Gdpd3	FALSE	4.74	4.83	5.4	4.82	4.71	4.49	4.92	4.5	4.69	4.25	4.61	4.3	4.89	4.62	4.76	4.58	4.48	4.55	4.41	4.83	4.68	4.73	4.66	4.05	4.85	4.67	4.72	5.04	4.75	4.58	5	4.64	4.86	4.87	4.84	4.74	4.56	4.92	4.78	5.09	5.02	4.71	4.77	4.96	4.7
Coro1a	FALSE	7.41	7.23	7.38	6.03	6.15	6.04	7.55	7.58	7.59	6.67	6.88	6.4	7.79	7.57	7.76	6.03	6.43	6.68	7.58	7.69	7.64	6.52	6.4	6.24	7.86	7.85	7.79	6	5.65	6.44	7.38	7.38	7.15	5.76	6.06	6.05	7.41	7.47	7.51	6.41	6.25	6.45	7.37	7.63	7.68
C16orf54	TRUE	4.42	4.39	4.38	4.17	4.52	4.79	4.49	4.53	4.42	4.15	4.51	4.32	4.37	4.49	4.36	4.21	4.34	4.33	4.42	4.48	4.38	4.52	4.6	4.38	4.27	4.37	4.11	4.54	4.57	5.05	4.5	4.47	4.48	4.51	4.56	4.8	4.41	4.59	4.55	4.29	4.52	4.86	4.97	4.65	4.48
C16ORF53	TRUE	8.75	8.87	8.9	8.79	8.66	8.76	8.86	8.64	8.43	8.67	8.45	8.73	8.71	8.68	8.72	8.9	8.69	8.76	8.83	8.67	8.59	8.96	8.8	8.74	8.77	8.7	8.66	8.58	8.51	8.42	8.45	8.55	8.56	8.53	8.7	8.75	8.67	8.53	8.62	8.89	8.76	8.67	8.45	8.68	8.76
CDIPT	TRUE	9.22	9.16	9.13	9.17	9.12	9.16	9.22	9.25	9.17	9.32	9.29	9.41	9.23	9.14	9.44	9.17	9.25	9.23	9.11	8.96	9.16	9.26	9.17	9.3	9.12	9.04	9.08	9.3	9.42	9.22	9.25	9.3	9.24	9.3	9.12	9.34	9.13	9.11	9.19	9.12	9.27	9.26	8.93	9.13	9.18
Sez6l2	TRUE	5.38	5.4	5.43	5.05	5.15	5.04	5.09	5.03	5.12	5.39	5.67	5.26	5.39	5.48	5.44	4.85	5.08	4.97	5.01	5.05	5.11	5.17	4.97	4.95	5.08	5	4.8	5.01	5.1	5.65	5.32	5.5	5.44	5.03	5	5.08	5.04	4.96	5.26	5.17	4.85	5.11	5.4	5.05	5.15
Asphd1	TRUE	5.6	5.76	5.35	5.83	5.66	5.61	5.62	5.81	5.78	5.51	6.02	5.64	5.6	5.28	5.31	5.23	5.51	5.45	5.57	5.85	5.6	5.55	6.05	5.79	5.23	5.69	5.65	5.62	5.5	6.52	5.5	5.75	5.45	5.83	5.9	5.57	5.52	5.61	5.3	5.43	5.46	5.92	6.32	5.84	5.44
Taok2	TRUE	8.81	8.76	8.75	8.88	8.6	8.53	8.83	8.77	8.49	8.67	8.53	8.59	8.78	8.72	8.53	8.58	8.56	8.64	8.78	8.75	8.69	8.5	8.48	8.47	8.83	8.69	8.7	8.66	8.66	8.31	8.96	8.79	8.84	8.45	8.46	8.46	8.79	8.79	8.87	8.94	8.55	8.25	8.72	8.89	8.66
Ino80e	TRUE	7.99	7.89	7.98	7.92	7.78	7.71	8.07	7.88	7.75	7.82	7.7	7.67	7.77	7.81	7.85	7.88	7.66	7.82	8	7.95	7.87	7.7	7.81	7.71	7.9	7.81	7.76	7.91	7.8	7.83	7.94	7.9	7.92	7.81	7.76	7.91	7.98	7.98	7.99	7.95	7.95	7.8	7.97	8.04	7.98
fam57b	TRUE	5.14	5.28	4.89	5.08	5.22	5.29	5.22	5.11	5.02	5.26	5.45	5.06	5.11	5.17	5.01	4.75	4.92	5.07	5.11	5.16	4.97	4.92	5.19	5.08	5.18	5.06	5.09	4.94	5.09	5.71	5.04	5.03	5.09	5.1	4.84	5.21	5.1	4.91	5.13	4.95	5.24	5.18	5.36	4.99	5.16
	Mean (Significant Genes)	6.91375	6.93875	6.85125	6.86125	6.83875	6.86125	6.925	6.8775	6.7725	6.84875	6.9525	6.835	6.87	6.84625	6.8325	6.69625	6.75125	6.78375	6.85375	6.85875	6.79625	6.8225	6.88375	6.8025	6.7975	6.795	6.73125	6.82	6.83125	7.08875	6.87	6.91125	6.8775	6.82	6.7925	6.89	6.83	6.81	6.86375	6.8425	6.825	6.88125	7.015	6.90875	6.85125
	Mean (Nonsignificant Genes)	7.15714	7.16952	7.22667	7.05095	7.10571	6.9819	7.19905	7.19143	7.13524	6.95381	7.13333	6.96429	7.12143	7.07714	7.06714	6.87	6.88286	6.99333	7.07429	7.0781	7.09667	6.96238	6.97333	6.92	7.09619	7.10952	7.03333	7.01476	6.94619	7.1381	7.0781	7.05476	7.02524	6.88952	6.92476	6.9681	7.01333	7.05429	7.08667	6.95619	6.96333	7.02571	7.13238	7.06333	6.98857
	t test P-value	0.767883	0.773038	0.641007	0.815593	0.739041	0.88043	0.743756	0.706261	0.657427	0.898138	0.808532	0.872689	0.750383	0.76406	0.77428	0.835212	0.870233	0.795473	0.784546	0.780418	0.704977	0.862228	0.90886	0.882337	0.716723	0.69129	0.706475	0.804331	0.885836	0.943875	0.790789	0.851964	0.849468	0.931208	0.867554	0.921196	0.817431	0.7523	0.770136	0.89073	0.863057	0.852353	0.865108	0.841636	0.860521
