## Supplemental Table 7 for "Oligogenic effects of 16p11.2 copy number variation on craniofacial development"

### Sheet: Feuil1
Table S2. gRNA and PCR primers used to determine efficiency of CRISPR/Cas9 genome editing in zebrafish embryos
Gene	template for gRNA	forward primer	reverse primer
kctd13	TCCTTTGCCAGATAGCACGAGGG	GTATGAATGCTTCCCCTGAATC	TCTTGCTGTCTGTGTTTCCATT
mapk3	TCTCCAGTACATCGGGGAGGGGG	GATTTGCGGACAGAAACGAT	TGCGTAGAAAATGAAAATACGG
mvp	CCCTCTCACCTACATACGTCAGG	TGCATTTTGCTCACTAATCTGC	GTATCCCGGCAACAAAGAAAAC
sez6l2	GCGGGGACTAGAAGTCACGG	GACCCCTGACGAATAACGAATA	CAGTCCTGCTGTGTTGTCTTTC
taok2a	TGTGCGGTCCAACGAAGTGG	CAGTGTACTTTGTGAGCAAGCC	TTTGTCATACCCCCAGTCCTAC
taok2b	CTCACCCTCCAGCAAATCCG	GAAGAGAATGTACTGACCCGCT	TGTAACCAAAACAAACTTCCCC
